# Adaptive adjustment of significance thresholds produces large gains in microbial gene annotations and metabolic insights

**DOI:** 10.1101/2024.07.03.601779

**Authors:** Kathryn Kananen, Iva Veseli, Christian J. Quiles Pérez, Samuel Miller, A. Murat Eren, Patrick H. Bradley

## Abstract

Gene function annotations enable microbial ecologists to make inferences about metabolic potential from genomes and metagenomes. However, even tools that use the same database and general approach can differ markedly in the annotations they recover. We compare three popular methods for identifying KEGG Orthologs, applying them to genomes drawn from a range of bacterial families that occupy different host-associated and free-living biomes. Our results show that by adaptively tuning sequence similarity thresholds, sensitivity can be substantially improved while maintaining accuracy. We observe the largest improvements when few reference sequences exist for a given protein family, and when annotating genomes from non-model organisms (such as gut-dwelling Lachnospiraceae). Our results suggest that straightforward heuristic adjustments can broadly improve microbial metabolic predictions.
