## Supplementary Table 1 for "Adaptive adjustment of significance thresholds produces large gains in microbial gene annotations and metabolic insights"

accession	gtdb_family	species	number_genes	genes_annotated_kofamscan_default	genes_annotated_kofamscan_refined	genes_annotated_microbeannotator_default	genes_annotated_microbeannotator_refined	genes_annotated_anvio_default	genes_annotated_anvio_stray	genes_annotated_anvio_noheuristic	kofamscan_default_metabolism	microbeannotator_default_metabolism	microbeannotator_refined_metabolism	anvio_default_metabolism	anvio_stray_metabolism
GCA_004347655.1	Bacteroidaceae	Phocaeicola dorei	5861	1939	2777	2260	2260	2238	2238	1940	.55	.53	.53	.57	.57
GCA_014845585.1	Bacteroidaceae	Bacteroides clarus	2701	1254	1671	1411	1411	1407	1407	1255	.47	.46	.46	.50	.50
GCA_015256945.1	Bacteroidaceae	Prevotella sp015256945	2070	918	1222	1014	1014	1036	1036	919	.45	.44	.44	.47	.47
GCA_015259125.1	Bacteroidaceae	Alloprevotella tannerae_A	1877	828	1090	913	913	933	933	829	.48	.46	.46	.49	.49
GCA_017413085.1	Bacteroidaceae	Prevotella sp017413085	2256	896	1209	1029	1029	1024	1024	897	.43	.42	.42	.44	.44
GCA_017616915.1	Bacteroidaceae	UBA6382 sp017616915	1545	685	930	768	768	791	791	686	.42	.40	.40	.44	.44
GCA_017627315.1	Bacteroidaceae	Prevotella sp002353585	1078	551	735	603	603	632	632	552	.40	.39	.39	.41	.41
GCA_018264635.1	Bacteroidaceae	Bacteroides cellulosilyticus	3328	1536	2096	1704	1704	1745	1746	1537	.46	.44	.44	.48	.48
GCA_018375235.1	Bacteroidaceae	Prevotella sp003447235	2238	944	1250	1056	1056	1049	1049	945	.46	.44	.44	.46	.46
GCA_018383335.1	Bacteroidaceae	Prevotella faecis	2317	1066	1418	1180	1180	1211	1211	1067	.51	.49	.49	.53	.53
GCA_021202755.1	Bacteroidaceae	Bacteroides sp905203765	3705	1503	2112	1702	1702	1736	1737	1504	.54	.52	.52	.56	.56
GCA_021443285.1	Bacteroidaceae	Prevotella sp021443285	2001	807	1126	922	922	933	935	808	.40	.39	.39	.42	.42
GCA_022486865.1	Bacteroidaceae	Prevotella sp002409785	1853	996	1304	1090	1090	1120	1120	997	.48	.47	.47	.49	.49
GCA_022766335.1	Bacteroidaceae	Alloprevotella sp004552155	1808	844	1104	940	940	952	952	845	.47	.46	.46	.48	.48
GCA_022785505.1	Bacteroidaceae	Prevotella faecis	2178	1012	1365	1126	1126	1157	1157	1013	.51	.49	.49	.53	.53
GCA_023667205.1	Bacteroidaceae	UBA4372 sp023665805	2305	974	1323	1112	1112	1113	1114	975	.48	.46	.46	.50	.50
GCA_024789945.1	Bacteroidaceae	Bacteroides thetaiotaomicron	5107	1912	2744	2182	2182	2222	2222	1913	.53	.51	.51	.55	.55
GCF_003439055.1	Bacteroidaceae	Bacteroides intestinigallinarum	5561	2212	3034	2473	2473	2518	2518	2213	.54	.51	.51	.56	.56
GCF_003457665.1	Bacteroidaceae	Bacteroides cellulosilyticus	5314	2176	3029	2463	2463	2464	2464	2177	.54	.52	.52	.56	.56
GCF_003458565.1	Bacteroidaceae	Phocaeicola coprocola	2955	1360	1812	1487	1487	1543	1545	1361	.52	.51	.51	.54	.54
GCF_003459325.1	Bacteroidaceae	Bacteroides uniformis	4091	1701	2330	1921	1921	1933	1933	1702	.54	.52	.52	.56	.56
GCF_003475135.1	Bacteroidaceae	Phocaeicola vulgatus	4639	1769	2464	2020	2020	2029	2029	1770	.55	.53	.53	.57	.57
GCF_009019275.1	Bacteroidaceae	Bacteroides uniformis	4365	1733	2414	1985	1985	1972	1973	1734	.54	.52	.52	.56	.56
GCF_009495235.1	Bacteroidaceae	Prevotella copri_B	2892	1217	1634	1375	1375	1394	1394	1218	.51	.50	.50	.53	.53
GCF_015548125.1	Bacteroidaceae	Phocaeicola vulgatus	4587	1743	2400	1975	1975	1981	1981	1744	.55	.53	.53	.57	.57
GCF_016899805.1	Bacteroidaceae	Phocaeicola intestinalis	3611	1420	1936	1604	1604	1638	1638	1421	.53	.50	.50	.54	.54
GCF_016899855.1	Bacteroidaceae	Prevotella sp000436595	3039	1210	1645	1377	1377	1383	1385	1211	.51	.49	.49	.53	.53
GCF_018789675.1	Bacteroidaceae	Prevotella faecis	2646	1117	1508	1249	1249	1272	1272	1118	.51	.50	.50	.53	.53
GCF_019130725.1	Bacteroidaceae	Bacteroides eggerthii	3056	1434	1950	1604	1604	1626	1626	1435	.53	.52	.52	.55	.55
GCF_019249805.1	Bacteroidaceae	Prevotella copri_A	3697	1362	1838	1541	1541	1534	1534	1363	.52	.49	.49	.54	.54
GCF_020091505.1	Bacteroidaceae	Bacteroides faecis	5166	1905	2707	2193	2193	2210	2210	1906	.54	.51	.51	.56	.56
GCF_020560025.1	Bacteroidaceae	Bacteroides faecis	6158	1953	2824	2285	2285	2280	2280	1954	.53	.51	.51	.55	.55
GCF_020560605.1	Bacteroidaceae	Phocaeicola vulgatus	4594	1737	2417	1966	1966	1980	1980	1738	.55	.53	.53	.57	.57
GCF_021406405.1	Bacteroidaceae	Phocaeicola vulgatus	4835	1756	2462	2002	2002	2012	2012	1757	.55	.54	.54	.57	.57
GCF_024733775.1	Bacteroidaceae	Phocaeicola plebeius_A	2814	1366	1816	1490	1490	1548	1548	1367	.54	.52	.52	.55	.55
GCF_024759365.1	Bacteroidaceae	Bacteroides ovatus	5962	2072	2979	2390	2390	2433	2433	2073	.54	.51	.51	.56	.56
GCA_000063505.1	Cyanobiaceae	Synechococcus_C sp000063505	2550	1159	1546	1306	1306	1309	1311	1160	.57	.54	.54	.59	.59
GCA_002151525.1	Cyanobiaceae	Synechococcus_D lacustris	1619	816	1071	898	898	914	914	817	.49	.47	.47	.51	.51
GCA_002169615.1	Cyanobiaceae	Parasynechococcus sp002700765	1429	629	836	712	712	712	712	630	.42	.41	.41	.42	.42
GCA_002702445.1	Cyanobiaceae	Synechococcus_C sp003210755	1626	759	998	836	836	862	865	760	.48	.46	.46	.49	.49
GCA_003331765.1	Cyanobiaceae	Parasynechococcus sp000012505	2014	933	1197	1031	1031	1044	1044	934	.50	.48	.48	.53	.53
GCA_004213055.1	Cyanobiaceae	Synechococcus_C sp002171995	2196	985	1289	1092	1092	1112	1112	986	.53	.51	.51	.56	.56
GCA_009837265.1	Cyanobiaceae	Synechococcus_B sp009840445	2086	963	1283	1072	1072	1106	1106	964	.54	.51	.51	.55	.55
GCA_009842105.1	Cyanobiaceae	Synechococcus_B sp009836025	2155	919	1238	1008	1008	1059	1059	920	.51	.49	.49	.53	.53
GCA_009842265.1	Cyanobiaceae	Synechococcus_B sp009836025	2334	983	1322	1081	1081	1132	1132	984	.56	.53	.53	.57	.57
GCA_009843485.1	Cyanobiaceae	Synechococcus_B sp009840445	2128	1001	1323	1110	1110	1147	1147	1002	.55	.52	.52	.56	.56
GCA_010021865.1	Cyanobiaceae	Synechococcus_D lacustris	2147	1026	1365	1139	1139	1155	1156	1027	.51	.48	.48	.54	.54
GCA_010029765.1	Cyanobiaceae	Synechococcus_D lacustris	2301	973	1342	1104	1104	1117	1119	974	.52	.50	.50	.53	.53
GCA_010030765.1	Cyanobiaceae	Vulcanococcus sp010030955	2411	972	1407	1118	1118	1136	1139	973	.52	.49	.49	.53	.53
GCA_014279575.1	Cyanobiaceae	Parasynechococcus marenigrum	2670	1146	1489	1279	1279	1286	1286	1147	.58	.55	.55	.61	.61
GCA_014381295.1	Cyanobiaceae	Synechococcus_C sp002500205	1997	914	1192	1012	1012	1022	1025	915	.51	.49	.49	.54	.54
GCA_016778355.1	Cyanobiaceae	Synechococcus_C sp014279795	1483	661	880	751	751	746	746	662	.44	.42	.42	.46	.46
GCA_016882485.1	Cyanobiaceae	Vulcanococcus sp016882485	2329	1061	1412	1179	1179	1208	1208	1062	.54	.52	.52	.56	.56
GCA_017644605.2	Cyanobiaceae	Prochlorococcus_A sp000635495	1901	882	1130	991	991	983	983	883	.56	.53	.53	.59	.59
GCA_021737805.1	Cyanobiaceae	Synechococcus_D lacustris	1873	884	1163	980	980	994	994	885	.49	.47	.47	.51	.51
GCF_000015665.1	Cyanobiaceae	Prochlorococcus_A marinus_P	1875	850	1112	973	973	959	959	851	.56	.54	.54	.59	.59
GCF_000153045.1	Cyanobiaceae	WH-5701 sp000153045	3355	1417	1934	1629	1629	1626	1626	1418	.56	.53	.53	.57	.57
GCF_000760335.1	Cyanobiaceae	Prochlorococcus_C sp000760295	2656	1074	1423	1209	1209	1197	1197	1075	.56	.54	.54	.59	.59
GCF_003208055.1	Cyanobiaceae	Prochlorococcus_B marinus_A	1938	886	1149	991	991	992	992	887	.56	.53	.53	.57	.57
GCF_014279875.1	Cyanobiaceae	Synechococcus_C sp002172935	2578	1169	1537	1300	1300	1314	1314	1170	.56	.54	.54	.58	.58
GCF_015840335.1	Cyanobiaceae	Cyanobium_A sp015840335	3609	1490	2017	1660	1660	1695	1695	1491	.57	.54	.54	.58	.58
GCF_017695965.1	Cyanobiaceae	Prochlorococcus_A sp003212755	1892	860	1117	965	965	965	965	861	.56	.54	.54	.59	.59
GCF_024345395.1	Cyanobiaceae	Cyanobium_A sp024345395	2983	1279	1716	1426	1426	1455	1455	1280	.57	.55	.55	.59	.59
GCF_024345535.1	Cyanobiaceae	Cyanobium sp016882315	3156	1402	1977	1609	1609	1614	1616	1403	.56	.53	.53	.58	.58
GCF_024345695.1	Cyanobiaceae	MW101C3 sp002252635	2948	1339	1807	1521	1521	1518	1518	1340	.57	.54	.54	.58	.58
GCF_024345715.1	Cyanobiaceae	Synechococcus_D lacustris	2383	1144	1503	1270	1270	1289	1289	1145	.56	.54	.54	.58	.58
GCF_024345795.1	Cyanobiaceae	WH-5701 sp024345795	3286	1379	1835	1541	1541	1553	1555	1380	.57	.54	.54	.58	.58
GCF_024346035.1	Cyanobiaceae	QBMD01 sp024345415	3172	1359	1841	1552	1552	1551	1551	1360	.55	.53	.53	.57	.57
GCF_024346155.1	Cyanobiaceae	Cyanobium minutissimum	3187	1391	1976	1601	1601	1601	1601	1392	.57	.53	.53	.58	.58
GCF_024346215.1	Cyanobiaceae	Synechococcus_D lacustris	2759	1198	1601	1345	1345	1345	1345	1199	.56	.53	.53	.58	.58
GCF_024346415.1	Cyanobiaceae	Cyanobium_A sp002252665	2805	1257	1665	1416	1416	1419	1419	1258	.58	.55	.55	.59	.59
GCF_900474295.1	Cyanobiaceae	Synechococcus_C sp900474295	2892	1152	1527	1298	1298	1286	1286	1153	.56	.54	.54	.58	.58
GCA_000984575.1	Enterobacteriaceae	Salmonella enterica	4324	3098	3446	3211	3211	3216	3216	3099	.66	.64	.64	.67	.67
GCA_001085225.1	Enterobacteriaceae	Salmonella enterica	4670	3133	3514	3259	3259	3261	3261	3134	.66	.64	.64	.67	.67
GCA_001132265.1	Enterobacteriaceae	Salmonella enterica	4603	3143	3513	3267	3267	3269	3269	3144	.66	.64	.64	.66	.66
GCF_000213475.1	Enterobacteriaceae	Escherichia coli	4491	3137	3506	3259	3259	3283	3283	3138	.65	.63	.63	.66	.66
GCF_000406285.1	Enterobacteriaceae	Dickeya aquatica	3856	2579	2974	2762	2762	2712	2712	2580	.64	.60	.60	.64	.64
GCF_000692875.1	Enterobacteriaceae	Escherichia coli	5037	3639	3968	3745	3745	3776	3776	3640	.67	.65	.65	.68	.68
GCF_000779455.1	Enterobacteriaceae	Escherichia coli	4979	3328	3796	3510	3510	3522	3523	3329	.66	.63	.63	.67	.67
GCF_000956745.1	Enterobacteriaceae	Enterobacter hormaechei_A	4899	3249	3666	3397	3397	3414	3414	3250	.67	.64	.64	.67	.67
GCF_001219365.1	Enterobacteriaceae	Salmonella enterica	4693	3295	3647	3418	3418	3418	3418	3296	.66	.64	.64	.67	.67
GCF_001575515.1	Enterobacteriaceae	Escherichia coli	4678	3332	3626	3438	3438	3449	3449	3333	.67	.66	.66	.68	.68
GCF_002039985.1	Enterobacteriaceae	Salmonella enterica	4444	3207	3535	3323	3323	3319	3320	3208	.66	.64	.64	.67	.67
GCF_002752155.1	Enterobacteriaceae	Serratia ureilytica	5006	3245	3841	3496	3496	3463	3463	3246	.65	.62	.62	.65	.65
GCF_003666735.1	Enterobacteriaceae	Klebsiella pneumoniae	5585	3642	4245	3849	3849	3854	3854	3643	.69	.66	.66	.69	.69
GCF_003687835.1	Enterobacteriaceae	Citrobacter freundii	5292	3491	3970	3636	3636	3673	3674	3492	.66	.64	.64	.66	.66
GCF_004291365.1	Enterobacteriaceae	Salmonella enterica	5033	3327	3699	3452	3452	3465	3465	3328	.66	.64	.64	.67	.67
GCF_009393225.1	Enterobacteriaceae	Escherichia coli	5263	3402	3779	3559	3559	3556	3556	3403	.67	.64	.64	.67	.67
GCF_009668345.1	Enterobacteriaceae	Salmonella enterica	4503	3234	3559	3348	3348	3350	3350	3235	.66	.64	.64	.67	.67
GCF_009938865.1	Enterobacteriaceae	Cronobacter malonaticus	4150	2844	3193	2974	2974	2965	2965	2845	.66	.64	.64	.67	.67
GCF_012028045.1	Enterobacteriaceae	Salmonella enterica	4576	3249	3585	3362	3362	3362	3364	3250	.66	.64	.64	.67	.67
GCF_014895775.1	Enterobacteriaceae	Enterobacter bugandensis	4260	3117	3521	3262	3262	3260	3260	3118	.66	.64	.64	.66	.66
GCF_015645995.1	Enterobacteriaceae	Klebsiella pneumoniae	5622	3646	4243	3853	3853	3860	3862	3647	.70	.68	.68	.70	.70
GCF_015912735.1	Enterobacteriaceae	Escherichia coli	5115	3512	3845	3635	3635	3642	3642	3513	.68	.65	.65	.68	.68
GCF_016019905.1	Enterobacteriaceae	Escherichia coli	4588	3377	3690	3484	3484	3496	3498	3378	.68	.66	.66	.69	.68
GCF_016615215.1	Enterobacteriaceae	Escherichia coli	4571	3267	3552	3361	3361	3371	3371	3268	.67	.66	.66	.68	.68
GCF_016772675.1	Enterobacteriaceae	Salmonella enterica	4742	3313	3663	3430	3430	3435	3435	3314	.66	.64	.64	.67	.67
GCF_018420675.1	Enterobacteriaceae	Citrobacter braakii	4681	3321	3713	3461	3461	3474	3475	3322	.67	.65	.65	.68	.68
GCF_020807345.1	Enterobacteriaceae	Escherichia coli	4703	3026	3423	3165	3165	3190	3195	3027	.65	.63	.63	.66	.66
GCF_020889345.1	Enterobacteriaceae	Klebsiella pneumoniae	6083	3766	4390	3981	3981	3995	3997	3767	.69	.66	.66	.69	.69
GCF_021066425.1	Enterobacteriaceae	Salmonella enterica	4491	3218	3551	3342	3342	3330	3331	3219	.66	.64	.64	.66	.66
GCF_022540865.1	Enterobacteriaceae	Serratia nevei	5871	3385	4071	3643	3643	3639	3639	3386	.64	.62	.62	.64	.64
GCF_022759705.1	Enterobacteriaceae	Klebsiella pneumoniae	5381	3685	4265	3888	3888	3890	3890	3686	.69	.67	.67	.69	.69
GCF_900077835.1	Enterobacteriaceae	Enterobacter hormaechei_A	4961	3316	3747	3463	3463	3480	3480	3317	.66	.64	.64	.66	.66
GCF_900159005.1	Enterobacteriaceae	Escherichia coli	5034	3256	3645	3414	3414	3421	3423	3257	.67	.64	.64	.67	.67
GCF_900171745.1	Enterobacteriaceae	Klebsiella pneumoniae	5148	3543	4116	3742	3742	3749	3749	3544	.69	.67	.67	.69	.69
GCF_900506845.1	Enterobacteriaceae	Klebsiella pneumoniae	5637	3605	4183	3817	3817	3813	3813	3606	.69	.67	.67	.69	.69
GCF_902168365.1	Enterobacteriaceae	Escherichia coli	4896	3430	3772	3556	3556	3567	3567	3431	.68	.66	.66	.68	.68
GCA_000437415.1	Lachnospiraceae	Blautia_A massiliensis	2177	1162	1514	1286	1286	1288	1288	1163	.48	.46	.46	.49	.49
GCA_001517465.1	Lachnospiraceae	Enterocloster clostridioformis	5593	2281	3246	2628	2628	2627	2627	2282	.52	.50	.50	.53	.53
GCA_003448625.1	Lachnospiraceae	Eubacterium_I sp000270305	1713	827	1170	938	938	965	965	828	.42	.40	.40	.44	.44
GCA_003520865.1	Lachnospiraceae	Dorea_A longicatena	1845	970	1253	1067	1067	1080	1081	971	.47	.45	.45	.48	.48
GCA_003612355.1	Lachnospiraceae	Butyribacter sp003611745	4588	1723	2467	2015	2015	1995	1995	1724	.53	.50	.50	.53	.53
GCA_014799405.1	Lachnospiraceae	Wujia sp014799405	2660	1211	1667	1394	1394	1369	1374	1212	.50	.47	.47	.50	.50
GCA_017503735.1	Lachnospiraceae	SIG307 sp017503735	2856	1300	1847	1507	1507	1481	1481	1301	.49	.47	.47	.49	.49
GCA_017516285.1	Lachnospiraceae	RGIG6307 sp017516285	1865	885	1176	995	995	995	995	886	.44	.42	.42	.45	.45
GCA_017550425.1	Lachnospiraceae	UBA1201 sp017550425	2045	945	1345	1121	1121	1084	1084	946	.48	.45	.45	.49	.49
GCA_017936785.1	Lachnospiraceae	UBA2882 sp017936785	3315	1529	2034	1720	1720	1701	1701	1530	.52	.49	.49	.52	.52
GCA_017995395.1	Lachnospiraceae	Acetatifactor sp900066565	1677	874	1131	949	949	961	961	875	.43	.41	.41	.44	.44
GCA_019113645.1	Lachnospiraceae	Mediterraneibacter vanvlietii	3031	1522	2059	1703	1703	1717	1717	1523	.53	.51	.51	.55	.55
GCA_022769625.1	Lachnospiraceae	Hominisplanchenecus sp022769625	2262	1197	1548	1324	1324	1325	1325	1198	.51	.50	.50	.53	.53
GCA_022796695.1	Lachnospiraceae	UBA3402 sp910588865	3695	1688	2348	1933	1933	1927	1927	1689	.50	.48	.48	.52	.52
GCA_022800085.1	Lachnospiraceae	COE1 sp009774395	4074	1568	2292	1886	1886	1834	1834	1569	.47	.45	.45	.48	.48
GCA_022800895.1	Lachnospiraceae	UBA3402 sp910588865	3513	1600	2214	1809	1809	1828	1828	1601	.47	.46	.46	.49	.49
GCA_022802035.1	Lachnospiraceae	UBA3402 sp910588865	3893	1712	2391	1952	1952	1957	1957	1713	.51	.49	.49	.53	.53
GCA_024403285.1	Lachnospiraceae	UBA3766 sp024403285	1843	812	1127	940	940	938	938	813	.41	.38	.38	.41	.41
GCA_024403635.1	Lachnospiraceae	RGIG5612 sp024403635	1767	789	1131	922	922	923	924	790	.42	.41	.41	.45	.45
GCA_024690985.1	Lachnospiraceae	Eubacterium_Q sp902777655	1882	934	1270	1045	1045	1061	1061	935	.47	.44	.44	.48	.48
GCA_024694135.1	Lachnospiraceae	NK4A136 sp000421045	2635	1210	1683	1419	1419	1383	1385	1211	.49	.46	.46	.50	.50
GCA_024698965.1	Lachnospiraceae	RUG14243 sp024698965	2115	1092	1539	1264	1264	1264	1265	1093	.49	.47	.47	.51	.51
GCA_024699045.1	Lachnospiraceae	NK4A144 sp024699045	2417	1083	1533	1261	1261	1240	1242	1084	.46	.43	.43	.47	.47
GCF_000424525.1	Lachnospiraceae	Butyrivibrio sp000421405	3287	1552	2183	1808	1808	1785	1785	1553	.49	.46	.46	.50	.50
GCF_002735565.1	Lachnospiraceae	Pseudobutyrivibrio sp900112855	2981	1409	1894	1593	1593	1593	1593	1410	.51	.50	.50	.55	.55
GCF_003464645.1	Lachnospiraceae	Blautia_A obeum	3695	1715	2324	1935	1935	1930	1930	1716	.54	.50	.50	.55	.55
GCF_003477865.1	Lachnospiraceae	Fusicatenibacter saccharivorans	3650	1506	2172	1776	1776	1739	1739	1507	.51	.49	.49	.54	.54
GCF_005886215.1	Lachnospiraceae	Hungatella_A hathewayi_A	5083	2301	3339	2624	2624	2669	2669	2302	.53	.51	.51	.54	.54
GCF_009718155.1	Lachnospiraceae	Mediterraneibacter torques	2718	1321	1733	1456	1456	1475	1475	1322	.52	.50	.50	.53	.53
GCF_015668165.1	Lachnospiraceae	Blautia_A wexlerae	3514	1721	2275	1908	1908	1926	1926	1722	.54	.51	.51	.54	.54
GCF_018919065.1	Lachnospiraceae	Blautia_A sp018919065	3261	1529	2114	1707	1707	1728	1728	1530	.54	.50	.50	.53	.53
GCF_020537465.1	Lachnospiraceae	Blautia_A faecis	3702	1748	2390	1975	1975	1965	1965	1749	.56	.52	.52	.57	.57
GCF_022174665.1	Lachnospiraceae	Wujia sp022174665	2692	1324	1745	1505	1505	1479	1479	1325	.52	.49	.49	.53	.53
GCF_024464735.1	Lachnospiraceae	Mediterraneibacter torques	2532	1283	1663	1411	1411	1413	1413	1284	.51	.49	.49	.52	.52
GCF_900100685.1	Lachnospiraceae	Enterocloster clostridioformis	5226	2264	3158	2587	2587	2599	2599	2265	.53	.51	.51	.54	.54
GCF_900240315.1	Lachnospiraceae	Dorea_B phocaeensis	2342	1252	1598	1372	1372	1381	1381	1253	.52	.50	.50	.50	.50
GCA_001706385.1	Microcystaceae	Microcystis panniformis	5285	1909	2670	2201	2201	2180	2180	1910	.59	.56	.56	.58	.58
GCA_021300285.1	Microcystaceae	Microcystis aeruginosa_C	4555	1775	2445	2026	2026	2033	2033	1776	.60	.57	.57	.59	.59
GCF_017312365.1	Microcystaceae	Chroococcus sp017312365	5161	1970	2794	2297	2297	2249	2249	1971	.58	.55	.55	.58	.58
GCA_020246705.1	Microcystaceae	Microcystis aeruginosa_C	4471	1771	2432	2016	2016	2022	2022	1772	.61	.58	.58	.60	.60
GCF_001904635.1	Microcystaceae	Hydrococcus rivularis	4534	2012	2816	2335	2335	2264	2264	2013	.59	.56	.56	.58	.58
GCA_007095605.1	Microcystaceae	Microcystis aeruginosa_C	4513	1781	2445	2028	2028	2034	2034	1782	.61	.58	.58	.60	.60
GCA_007095915.1	Microcystaceae	Microcystis sp002282935	4621	1811	2404	2050	2050	2034	2037	1812	.59	.57	.57	.59	.59
GCA_007095935.1	Microcystaceae	Microcystis sp002282935	4208	1655	2212	1875	1875	1868	1869	1656	.56	.54	.54	.56	.56
GCA_007096105.1	Microcystaceae	Microcystis wesenbergii	4517	1783	2446	2055	2055	2039	2039	1784	.61	.58	.58	.59	.59
GCA_007096525.1	Microcystaceae	Microcystis wesenbergii	4408	1757	2404	2021	2021	2007	2007	1758	.60	.58	.58	.58	.58
GCA_007096535.1	Microcystaceae	Microcystis wesenbergii	4241	1719	2350	1978	1978	1951	1951	1720	.60	.58	.58	.59	.59
GCA_007096555.1	Microcystaceae	Microcystis wesenbergii	4401	1750	2364	1990	1990	1982	1982	1751	.60	.58	.58	.59	.59
GCA_009995735.1	Microcystaceae	Microcystis sp002282935	5703	1867	2716	2175	2175	2194	2196	1868	.59	.56	.56	.59	.59
GCA_009995965.1	Microcystaceae	Microcystis wesenbergii	5052	1861	2538	2143	2143	2114	2115	1862	.61	.58	.58	.59	.59
GCA_009996105.1	Microcystaceae	Microcystis aeruginosa	5196	1920	2638	2212	2212	2180	2180	1921	.61	.58	.58	.59	.59
GCA_009996365.1	Microcystaceae	Microcystis sp002282935	5273	1866	2608	2157	2157	2129	2131	1867	.60	.58	.58	.59	.59
GCA_009996455.1	Microcystaceae	Microcystis panniformis_A	5348	1956	2680	2255	2255	2227	2233	1957	.61	.58	.58	.59	.59
GCA_020244565.1	Microcystaceae	Microcystis panniformis_A	5078	1918	2582	2194	2194	2155	2155	1919	.60	.56	.56	.59	.59
GCA_020244665.1	Microcystaceae	Microcystis panniformis_A	5171	1933	2608	2213	2213	2175	2175	1934	.59	.56	.56	.59	.59
GCA_020244905.1	Microcystaceae	Microcystis panniformis_A	5249	1939	2622	2219	2219	2180	2180	1940	.60	.56	.56	.59	.59
GCA_020245145.1	Microcystaceae	Microcystis panniformis_A	5140	1925	2607	2208	2208	2162	2162	1926	.59	.56	.56	.59	.59
GCA_020245945.1	Microcystaceae	Microcystis aeruginosa_C	4501	1789	2400	2026	2026	2022	2023	1790	.61	.58	.58	.59	.59
GCA_020245965.1	Microcystaceae	Microcystis sp002282935	4754	1798	2433	2041	2041	2037	2037	1799	.58	.55	.55	.58	.58
GCA_020246425.1	Microcystaceae	Microcystis aeruginosa	4626	1849	2463	2062	2062	2085	2086	1850	.61	.58	.58	.59	.59
GCA_020246485.1	Microcystaceae	Microcystis sp002282935	4544	1783	2412	2021	2021	2018	2019	1784	.60	.57	.57	.58	.58
GCA_020246545.1	Microcystaceae	Microcystis sp002282935	4566	1783	2415	2022	2022	2021	2022	1784	.59	.56	.56	.58	.58
GCA_020246905.1	Microcystaceae	Microcystis aeruginosa	4402	1784	2396	2018	2018	2029	2029	1785	.60	.57	.57	.58	.58
GCA_020246945.1	Microcystaceae	Microcystis sp002282935	4427	1760	2374	1993	1993	2006	2007	1761	.59	.56	.56	.59	.59
GCF_000297435.1	Microcystaceae	Microcystis sp000297435	4618	1798	2440	2020	2020	2045	2045	1799	.60	.57	.57	.59	.59
GCF_000307995.1	Microcystaceae	Microcystis panniformis	4784	1827	2472	2077	2077	2057	2060	1828	.60	.57	.57	.60	.60
GCF_000312205.1	Microcystaceae	Microcystis panniformis	4496	1817	2453	2043	2043	2037	2038	1818	.61	.58	.58	.60	.60
GCF_000312225.1	Microcystaceae	Microcystis panniformis_A	4912	1879	2555	2135	2135	2131	2131	1880	.61	.58	.58	.59	.59
GCF_003007785.1	Microcystaceae	Chroococcus hegewaldii	5140	1992	2758	2302	2302	2263	2263	1993	.59	.56	.56	.58	.58
GCF_003019735.1	Microcystaceae	Microcystis sp000297435	4858	1922	2561	2152	2152	2164	2164	1923	.61	.57	.57	.60	.60
GCF_009811855.1	Microcystaceae	Microcystis aeruginosa_C	4388	1792	2420	2019	2019	2022	2022	1793	.60	.57	.57	.59	.59
GCF_009811875.1	Microcystaceae	Microcystis aeruginosa_C	4232	1782	2392	2003	2003	2001	2001	1783	.60	.56	.56	.59	.59
GCA_005697215.1	Nanosynbacteraceae	Nanosynbacter sp005697215	930	348	520	407	407	411	411	349	.36	.34	.34	.35	.35
GCA_905372835.1	Nanosynbacteraceae	Nanosynbacter sp905372835	796	352	498	397	397	395	395	353	.40	.38	.38	.43	.43
GCA_005697395.1	Nanosynbacteraceae	Nanosynbacter lyticus	698	333	461	380	380	374	374	334	.36	.35	.35	.38	.38
GCA_943914885.1	Nanosynbacteraceae	Nanosynbacter sp007845355	760	324	460	369	369	375	375	325	.36	.35	.35	.36	.36
GCF_022819345.1	Nanosynbacteraceae	Nanosynbacter sp900557595	733	327	449	369	369	368	368	328	.39	.36	.36	.38	.38
GCA_016866755.1	Nanosynbacteraceae	VGLK01 sp016866755	879	347	544	406	406	414	414	348	.37	.35	.35	.39	.39
GCA_007845265.1	Nanosynbacteraceae	Nanosynbacter sp007845355	735	328	451	367	367	367	369	329	.35	.34	.34	.35	.35
GCA_007845345.1	Nanosynbacteraceae	Nanosynbacter sp007845355	585	255	352	283	283	284	285	256	.32	.31	.31	.37	.37
GCA_010202115.1	Nanosynbacteraceae	Nanosynbacter sp010202115	998	361	531	421	421	428	428	362	.37	.35	.35	.35	.35
GCA_010202465.1	Nanosynbacteraceae	Nanosynbacter sp010202465	893	354	522	414	414	421	421	355	.38	.37	.37	.36	.36
GCA_010202845.1	Nanosynbacteraceae	Nanosynbacter sp010202845	863	348	511	402	402	411	413	349	.36	.35	.35	.35	.35
GCA_013098515.1	Nanosynbacteraceae	Nanosynbacter sp013100825	879	354	521	418	418	421	421	355	.36	.36	.36	.35	.35
GCA_013099015.1	Nanosynbacteraceae	Nanosynbacter sp013099015	913	354	518	407	407	409	409	355	.36	.34	.34	.35	.35
GCA_013099195.1	Nanosynbacteraceae	Nanosynbacter sp013099195	890	358	517	405	405	416	416	359	.38	.36	.36	.36	.36
GCA_013100805.1	Nanosynbacteraceae	Nanosynbacter sp013100805	879	351	521	406	406	415	415	352	.37	.35	.35	.36	.36
GCA_013100825.1	Nanosynbacteraceae	Nanosynbacter sp013100825	951	361	525	427	427	424	424	362	.37	.36	.36	.35	.35
GCA_013100845.1	Nanosynbacteraceae	Nanosynbacter sp005697215	879	355	519	415	415	418	418	356	.36	.34	.34	.36	.36
GCA_013333495.2	Nanosynbacteraceae	VGLK01 sp013333495	710	313	421	347	347	346	346	314	.39	.38	.38	.44	.44
GCA_013333695.2	Nanosynbacteraceae	Nanosynbacter sp013333695	790	317	468	366	366	374	374	318	.35	.33	.33	.34	.34
GCA_013394755.1	Nanosynbacteraceae	Nanosynbacter sp005697215	879	355	519	415	415	419	419	356	.36	.34	.34	.36	.36
GCA_015257495.1	Nanosynbacteraceae	Nanosynbacter sp007845355	748	325	454	369	369	375	375	326	.36	.34	.34	.36	.36
GCA_015257635.1	Nanosynbacteraceae	Nanosynbacter sp015257635	703	237	356	275	275	280	280	238	.32	.30	.30	.31	.31
GCA_015257705.1	Nanosynbacteraceae	Nanosynbacter sp015257705	933	318	483	378	378	372	372	319	.33	.33	.33	.34	.34
GCA_020912025.1	Nanosynbacteraceae	Nanosynbacter sp007845355	815	340	473	393	393	385	385	341	.36	.36	.36	.36	.36
GCA_024330325.1	Nanosynbacteraceae	Nanosynbacter sp024330325	787	310	454	347	347	367	367	311	.37	.36	.36	.36	.36
GCF_000803625.1	Nanosynbacteraceae	Nanosynbacter lyticus	693	333	460	380	380	373	373	334	.36	.35	.35	.38	.38
GCF_005697565.1	Nanosynbacteraceae	Nanosynbacter featherlites	775	339	485	390	390	385	385	340	.40	.37	.37	.42	.42
GCF_021222645.1	Nanosynbacteraceae	Nanosynbacter sp021222645	688	323	448	358	358	367	367	324	.37	.36	.36	.36	.36
GCF_022819365.1	Nanosynbacteraceae	Nanosynbacter sp022819365	742	328	453	367	367	373	373	329	.37	.36	.36	.38	.38
GCF_022819385.1	Nanosynbacteraceae	Nanosynbacter sp900555885	802	330	464	374	374	375	375	331	.37	.36	.36	.37	.37
GCF_022828245.1	Nanosynbacteraceae	Nanosynbacter sp900555675	744	328	454	365	365	374	374	329	.37	.35	.35	.37	.37
GCF_022828255.1	Nanosynbacteraceae	Nanosynbacter sp022828255	754	326	454	370	370	370	370	327	.37	.35	.35	.36	.36
GCF_022828285.1	Nanosynbacteraceae	Nanosynbacter sp900557595	737	326	450	368	368	368	368	327	.39	.36	.36	.38	.38
GCF_022828295.1	Nanosynbacteraceae	Nanosynbacter sp007845355	803	326	449	362	362	372	372	327	.36	.34	.34	.35	.35
GCF_022828325.1	Nanosynbacteraceae	Nanosynbacter sp022828325	789	325	453	368	368	369	369	326	.37	.35	.35	.36	.36
GCF_022828375.1	Nanosynbacteraceae	Nanosynbacter sp022828375	776	327	457	364	364	370	370	328	.36	.35	.35	.36	.36
GCA_001438055.1	Pelagibacteraceae	Pelagibacter sp001438335	1304	698	977	805	805	818	819	699	.45	.43	.43	.48	.48
GCA_902596205.1	Pelagibacteraceae	Pelagibacter_A sp902596205	1066	660	834	722	722	748	748	661	.43	.42	.42	.46	.46
GCA_001704065.1	Pelagibacteraceae	Pelagibacter sp001704065	1441	811	1111	937	937	938	938	812	.47	.46	.46	.51	.51
GCA_002169755.1	Pelagibacteraceae	Pelagibacter_A sp002169755	1057	385	546	462	462	460	461	386	.32	.32	.32	.34	.34
GCA_902577995.1	Pelagibacteraceae	Pelagibacter sp003209915	975	643	807	700	700	725	725	644	.42	.41	.41	.45	.45
GCA_002457515.1	Pelagibacteraceae	MED-G40 sp002457515	969	640	795	695	695	713	714	641	.44	.43	.43	.46	.46
GCA_902594705.1	Pelagibacteraceae	Pelagibacter sp902594705	1388	816	1093	924	924	942	942	817	.48	.46	.46	.51	.51
GCA_002692325.1	Pelagibacteraceae	CACNRH01 sp002692325	1113	623	841	711	711	718	718	624	.43	.42	.42	.44	.44
GCA_009693705.1	Pelagibacteraceae	Pelagibacter sp009693705	1390	806	1063	933	933	911	911	807	.47	.46	.46	.49	.49
GCA_010020895.1	Pelagibacteraceae	Fonsibacter ubiquis	1063	540	739	609	609	626	626	541	.41	.40	.40	.44	.44
GCA_010020985.1	Pelagibacteraceae	Fonsibacter ubiquis	1067	528	740	604	604	619	619	529	.38	.37	.37	.41	.41
GCA_010021025.1	Pelagibacteraceae	Fonsibacter ubiquis	1008	515	712	593	593	610	610	516	.41	.40	.40	.43	.43
GCA_010026855.1	Pelagibacteraceae	Fonsibacter ubiquis	981	564	718	621	621	640	640	565	.41	.40	.40	.45	.45
GCA_010028665.1	Pelagibacteraceae	Fonsibacter ubiquis	989	566	728	622	622	644	644	567	.41	.40	.40	.46	.46
GCA_014653735.1	Pelagibacteraceae	Pelagibacter sp003209915	1191	700	918	795	795	795	795	701	.45	.44	.44	.48	.48
GCA_014653775.1	Pelagibacteraceae	Pelagibacter sp014653775	947	544	728	620	620	633	633	545	.43	.42	.42	.48	.48
GCA_014653865.1	Pelagibacteraceae	Pelagibacter sp000155895	1021	541	757	634	634	639	639	542	.38	.37	.37	.41	.41
GCA_014653975.1	Pelagibacteraceae	Pelagibacter sp014653975	1105	585	800	685	685	685	685	586	.40	.39	.39	.42	.42
GCA_014654245.1	Pelagibacteraceae	Pelagibacter sp014654245	738	434	590	500	500	512	512	435	.34	.34	.34	.37	.37
GCA_014654455.1	Pelagibacteraceae	Pelagibacter sp014654455	1277	722	981	815	815	853	853	723	.46	.45	.45	.49	.49
GCA_016778715.1	Pelagibacteraceae	Pelagibacter_A sp016777595	484	310	390	336	336	354	354	311	.30	.30	.30	.32	.32
GCA_016882225.1	Pelagibacteraceae	Fonsibacter sp016882225	922	569	720	613	613	642	642	570	.43	.43	.43	.45	.45
GCA_017640265.1	Pelagibacteraceae	GCA-2704625 sp017640245	1024	622	803	691	691	705	705	623	.43	.42	.42	.45	.45
GCA_018646085.1	Pelagibacteraceae	Pelagibacter sp905478565	937	522	715	586	586	599	599	523	.39	.39	.39	.43	.43
GCA_022451585.1	Pelagibacteraceae	AG-414-E02 sp016764285	1102	628	838	714	714	725	725	629	.45	.44	.44	.46	.46
GCF_000012345.1	Pelagibacteraceae	Pelagibacter ubique	1353	840	1091	933	933	954	954	841	.49	.48	.48	.53	.53
GCF_000155895.1	Pelagibacteraceae	Pelagibacter sp000155895	1547	915	1213	1041	1041	1057	1057	916	.50	.48	.48	.54	.54
GCF_000472585.1	Pelagibacteraceae	Pelagibacter ubique	1353	846	1091	924	924	957	957	847	.49	.48	.48	.53	.53
GCF_001179845.1	Pelagibacteraceae	Pelagibacter ubique_Q	1246	751	979	846	846	863	863	752	.47	.45	.45	.51	.51
GCF_001179965.1	Pelagibacteraceae	Pelagibacter sp902587665	871	485	654	574	574	559	559	486	.42	.40	.40	.44	.44
GCF_001179985.1	Pelagibacteraceae	Pelagibacter ubique_J	1066	594	820	677	677	703	703	595	.42	.41	.41	.44	.44
GCF_001180025.1	Pelagibacteraceae	Pelagibacter ubique_A	1015	537	747	641	641	627	627	538	.38	.37	.37	.40	.40
GCF_001180085.1	Pelagibacteraceae	Pelagibacter sp002101295	1111	606	846	695	695	708	708	607	.41	.40	.40	.44	.44
GCF_002688585.1	Pelagibacteraceae	Fonsibacter ubiquis	1232	785	985	862	862	882	882	786	.50	.49	.49	.52	.52
GCF_012932795.1	Pelagibacteraceae	Pelagibacter ubique_S	1356	808	1056	911	911	926	927	809	.48	.47	.47	.51	.51
GCF_900177485.1	Pelagibacteraceae	Pelagibacter sp900177485	1390	824	1095	915	915	955	955	825	.48	.47	.47	.51	.51
GCA_000739315.1	Rhizobiaceae	Brucella melitensis	3381	1856	2393	2069	2069	2057	2057	1857	.61	.59	.59	.61	.61
GCA_002864985.1	Rhizobiaceae	Sinorhizobium medicae	7423	3369	4760	3900	3900	3848	3848	3370	.63	.59	.59	.61	.61
GCA_004017145.1	Rhizobiaceae	Mesorhizobium sp004791165	6424	2981	4284	3560	3560	3434	3434	2982	.64	.60	.60	.64	.64
GCA_004020865.1	Rhizobiaceae	Mesorhizobium sp004020645	6662	3092	4387	3619	3619	3565	3565	3093	.63	.60	.60	.63	.63
GCA_018815445.1	Rhizobiaceae	RCIZ01 sp018823835	4418	2349	3214	2697	2697	2678	2678	2350	.62	.58	.58	.62	.62
GCF_001442755.1	Rhizobiaceae	Aureimonas sp001442755	4751	2566	3482	2885	2885	2904	2904	2567	.63	.60	.60	.63	.63
GCF_003491345.1	Rhizobiaceae	Neorhizobium sp003491345	4412	2519	3233	2766	2766	2763	2763	2520	.61	.58	.58	.60	.60
GCF_004002255.1	Rhizobiaceae	Sinorhizobium meliloti	6583	3294	4534	3759	3759	3743	3743	3295	.63	.60	.60	.62	.62
GCF_004003555.1	Rhizobiaceae	Sinorhizobium meliloti	7192	3334	4657	3832	3832	3822	3822	3335	.64	.60	.60	.62	.62
GCF_004010325.2	Rhizobiaceae	Mesorhizobium sp004010325	7596	3354	4762	3982	3982	3836	3836	3355	.62	.59	.59	.63	.63
GCF_004329805.1	Rhizobiaceae	Rhizobium laguerreae	6993	3450	4930	4035	4035	3960	3961	3451	.64	.60	.60	.62	.62
GCF_004346285.1	Rhizobiaceae	Rhizobium laguerreae	7250	3445	4974	4066	4066	3951	3953	3446	.63	.59	.59	.62	.62
GCF_004791755.1	Rhizobiaceae	Mesorhizobium sp004791165	8088	3302	4842	4034	4034	3821	3821	3303	.64	.61	.61	.64	.64
GCF_006442375.1	Rhizobiaceae	Mesorhizobium sp006442685	6237	3001	4288	3525	3525	3446	3447	3002	.63	.59	.59	.63	.63
GCF_006506965.1	Rhizobiaceae	Brucella melitensis	3190	1903	2376	2101	2101	2078	2078	1904	.61	.59	.59	.61	.61
GCF_009601195.1	Rhizobiaceae	Sinorhizobium meliloti	7539	3680	5034	4202	4202	4178	4178	3681	.63	.59	.59	.62	.62
GCF_009601285.1	Rhizobiaceae	Sinorhizobium medicae	7133	3416	4734	3922	3922	3885	3885	3417	.64	.60	.60	.62	.62
GCF_013317515.1	Rhizobiaceae	Agrobacterium fabacearum	5778	3085	4102	3465	3465	3419	3419	3086	.65	.61	.61	.64	.64
GCF_013318965.1	Rhizobiaceae	Agrobacterium fabacearum	6130	3208	4334	3621	3621	3591	3591	3209	.64	.60	.60	.63	.63
GCF_013319065.1	Rhizobiaceae	Agrobacterium fabacearum	5739	3097	4121	3480	3480	3440	3440	3098	.64	.61	.61	.63	.63
GCF_013320405.1	Rhizobiaceae	Agrobacterium fabacearum	5759	3095	4127	3477	3477	3442	3445	3096	.64	.61	.61	.63	.63
GCF_013320775.1	Rhizobiaceae	Agrobacterium fabacearum	5891	3163	4210	3555	3555	3510	3510	3164	.64	.61	.61	.64	.64
GCF_014192095.1	Rhizobiaceae	Phyllobacterium trifolii	6161	3018	4149	3471	3471	3403	3403	3019	.64	.61	.61	.64	.64
GCF_014495725.1	Rhizobiaceae	Ochrobactrum intermedium	4564	2564	3300	2852	2852	2812	2812	2565	.62	.60	.60	.61	.61
GCF_014841565.1	Rhizobiaceae	CFBP-8762 sp014841565	4259	2335	3057	2580	2580	2588	2590	2336	.62	.61	.61	.62	.62
GCF_019684635.1	Rhizobiaceae	Rhizobium lentis	6131	3097	4329	3584	3584	3524	3524	3098	.64	.61	.61	.62	.62
GCF_019793435.1	Rhizobiaceae	Rhizobium redzepovicii	6783	3294	4660	3833	3833	3774	3774	3295	.63	.59	.59	.62	.62
GCF_019793465.1	Rhizobiaceae	Rhizobium croatiense	6200	3121	4309	3607	3607	3543	3550	3122	.63	.59	.59	.62	.62
GCF_019798545.1	Rhizobiaceae	Rhizobium leguminosarum_K	7402	3572	5107	4170	4170	4103	4108	3573	.64	.60	.60	.63	.63
GCF_020165735.1	Rhizobiaceae	Mesorhizobium opportunistum	6596	3125	4443	3716	3716	3563	3563	3126	.64	.60	.60	.63	.63
GCF_021052665.1	Rhizobiaceae	Sinorhizobium meliloti	6993	3542	4817	4012	4012	4000	4000	3543	.63	.60	.60	.62	.62
GCF_021168455.1	Rhizobiaceae	Pararhizobium sp900467185	4623	2543	3433	2859	2859	2844	2844	2544	.60	.58	.58	.61	.61
GCF_021560425.1	Rhizobiaceae	Bartonella henselae	1778	970	1142	1011	1011	1036	1036	971	.52	.51	.51	.53	.53
GCF_023651075.1	Rhizobiaceae	Brucella melitensis	3344	2033	2521	2222	2222	2216	2216	2034	.61	.59	.59	.61	.61
GCF_900011755.1	Rhizobiaceae	Agrobacterium tumefaciens	5584	3032	4032	3429	3429	3369	3369	3033	.64	.62	.62	.64	.64
GCF_900176465.1	Rhizobiaceae	Fulvimarina manganoxydans	4485	2295	3003	2503	2503	2559	2559	2296	.63	.61	.61	.64	.64
GCA_001314805.1	Rhodobacteraceae	Roseibacterium sp001314805	3685	1977	2580	2236	2236	2191	2191	1978	.59	.57	.57	.59	.59
GCA_002699695.2	Rhodobacteraceae	CACIIZ01 sp002699695	1919	1078	1485	1274	1274	1230	1230	1079	.50	.49	.49	.51	.51
GCA_002709085.1	Rhodobacteraceae	Pseudooceanicola sp002709085	2878	1438	1927	1660	1660	1611	1611	1439	.56	.54	.54	.55	.55
GCA_002841115.1	Rhodobacteraceae	Albidovulum sp002841115	3808	2054	2773	2341	2341	2327	2327	2055	.60	.57	.57	.60	.60
GCA_003217735.2	Rhodobacteraceae	Marinibacterium sp003217735	6449	3314	4592	3852	3852	3775	3775	3315	.62	.59	.59	.62	.62
GCA_902625475.1	Rhodobacteraceae	CACIIZ01 sp902625475	1524	741	1096	915	915	898	899	742	.40	.39	.39	.42	.42
GCF_900112545.1	Rhodobacteraceae	Pseudooceanicola nitratireducens	3876	2140	2820	2422	2422	2402	2402	2141	.61	.59	.59	.60	.60
GCA_009843215.1	Rhodobacteraceae	MPNP01 sp009842205	2039	1130	1556	1322	1322	1304	1304	1131	.48	.46	.46	.50	.50
GCA_010022585.1	Rhodobacteraceae	MED-G52 sp001627375	2985	1437	2074	1739	1739	1668	1668	1438	.50	.49	.49	.52	.52
GCA_011050135.1	Rhodobacteraceae	Sulfitobacter litoralis	2837	1634	2088	1791	1791	1797	1797	1635	.54	.53	.53	.54	.54
GCA_012840325.1	Rhodobacteraceae	Paracoccus solventivorans	3289	1794	2358	2044	2044	2015	2015	1795	.58	.56	.56	.59	.59
GCA_014763725.1	Rhodobacteraceae	JACXUX01 sp014763725	3461	1792	2373	2019	2019	2015	2015	1793	.59	.56	.56	.59	.59
GCA_000153745.1	Rhodobacteraceae	Amylibacter sp000153745	2211	1443	1834	1599	1599	1603	1603	1444	.56	.55	.55	.57	.57
GCA_018652295.1	Rhodobacteraceae	CPC320 sp002684375	4337	2179	3086	2600	2600	2498	2498	2180	.56	.53	.53	.57	.57
GCA_018662625.1	Rhodobacteraceae	Octadecabacter sp018608045	2967	1512	1991	1704	1704	1689	1689	1513	.55	.53	.53	.55	.55
GCA_019454835.1	Rhodobacteraceae	JADYZU01 sp019454835	2693	1583	2054	1766	1766	1760	1760	1584	.57	.56	.56	.59	.59
GCA_025141015.1	Rhodobacteraceae	WKFI01 sp025141015	4726	2494	3454	2888	2888	2841	2841	2495	.60	.57	.57	.61	.61
GCF_000161835.1	Rhodobacteraceae	Thalassobium sp000161835	3572	1879	2412	2086	2086	2069	2069	1880	.59	.57	.57	.60	.60
GCF_000299875.1	Rhodobacteraceae	Celeribacter baekdonensis_A	4230	2308	3076	2589	2589	2593	2594	2309	.60	.58	.58	.61	.61
GCF_000511385.1	Rhodobacteraceae	Phaeobacter gallaeciensis	4375	2329	3055	2604	2604	2575	2575	2330	.59	.56	.56	.59	.59
GCF_001482405.1	Rhodobacteraceae	Ponticoccus marisrubri	4541	2321	3112	2665	2665	2607	2611	2322	.61	.58	.58	.60	.60
GCF_002020305.1	Rhodobacteraceae	Thioclava sediminum	3879	2209	2844	2439	2439	2432	2432	2210	.62	.59	.59	.61	.61
GCF_002381365.1	Rhodobacteraceae	Phaeobacter gallaeciensis	4092	2273	2956	2539	2539	2501	2501	2274	.59	.56	.56	.59	.59
GCF_002786285.1	Rhodobacteraceae	Pseudooceanicola antarcticus	4028	2198	2881	2463	2463	2458	2458	2199	.56	.54	.54	.56	.56
GCF_002844445.1	Rhodobacteraceae	Cereibacter_A azotoformans	4599	2349	2965	2549	2549	2597	2597	2350	.64	.61	.61	.65	.65
GCF_003054195.1	Rhodobacteraceae	Gemmobacter caeni	5173	2579	3358	2838	2838	2883	2883	2580	.61	.58	.58	.61	.61
GCF_003072125.1	Rhodobacteraceae	Roseovarius sediminicola	3915	2111	2719	2326	2326	2352	2352	2112	.60	.56	.56	.59	.59
GCF_003352065.1	Rhodobacteraceae	Sulfitobacter sp003352065	4064	2155	2860	2418	2418	2392	2392	2156	.59	.57	.57	.60	.60
GCF_004000255.1	Rhodobacteraceae	Nioella ostreopsis	4608	2297	3133	2643	2643	2595	2595	2298	.60	.57	.57	.60	.60
GCF_016813475.1	Rhodobacteraceae	Sulfitobacter mediterraneus	3924	2092	2798	2374	2374	2348	2348	2093	.59	.56	.56	.58	.58
GCF_018860625.1	Rhodobacteraceae	Paracoccus sp018860625	3272	1936	2463	2132	2132	2121	2121	1937	.61	.59	.59	.62	.62
GCF_900115815.1	Rhodobacteraceae	Roseivivax halotolerans	3764	2057	2649	2269	2269	2278	2278	2058	.60	.58	.58	.60	.60
GCF_900156505.1	Rhodobacteraceae	Yoonia rosea	3494	1974	2530	2179	2179	2174	2174	1975	.60	.58	.58	.61	.61
GCF_900184815.1	Rhodobacteraceae	Boseongicola aestuarii	4012	2012	2725	2306	2306	2257	2258	2013	.59	.56	.56	.60	.60
GCF_900207575.1	Rhodobacteraceae	Cereibacter_A ovatus	3632	1985	2474	2120	2120	2186	2186	1986	.62	.59	.59	.62	.62
GCF_900302495.1	Rhodobacteraceae	Pontivivens insulae	3497	1910	2504	2149	2149	2128	2130	1911	.60	.57	.57	.60	.60
GCF_000214555.1	Streptococcaceae	Streptococcus anginosus	1939	1063	1347	1158	1158	1174	1177	1064	.49	.47	.47	.50	.50
GCF_000229885.1	Streptococcaceae	Streptococcus mutans	1809	1072	1336	1179	1179	1179	1180	1073	.51	.49	.49	.52	.52
GCF_000257495.1	Streptococcaceae	Streptococcus oralis	1892	1090	1313	1173	1173	1177	1177	1091	.51	.49	.49	.53	.53
GCF_000937315.1	Streptococcaceae	Streptococcus suis_W	2186	1163	1462	1277	1277	1279	1279	1164	.50	.48	.48	.51	.51
GCF_001016545.1	Streptococcaceae	Streptococcus agalactiae	2108	1199	1479	1319	1319	1314	1314	1200	.47	.46	.46	.46	.46
GCF_001115985.1	Streptococcaceae	Streptococcus pneumoniae	2123	1168	1437	1285	1285	1275	1275	1169	.51	.49	.49	.53	.53
GCF_001135845.1	Streptococcaceae	Streptococcus pneumoniae	2322	1206	1487	1320	1320	1315	1315	1207	.52	.49	.49	.54	.54
GCF_001146805.1	Streptococcaceae	Streptococcus pneumoniae	2282	1208	1486	1338	1338	1325	1325	1209	.52	.49	.49	.54	.54
GCF_001159305.1	Streptococcaceae	Streptococcus pneumoniae	2166	1177	1460	1302	1302	1300	1300	1178	.51	.48	.48	.54	.54
GCF_001163245.1	Streptococcaceae	Streptococcus pneumoniae	2149	1173	1442	1301	1301	1287	1287	1174	.51	.48	.48	.53	.53
GCF_001164105.1	Streptococcaceae	Streptococcus pneumoniae	2332	1208	1510	1335	1335	1335	1335	1209	.51	.48	.48	.54	.54
GCF_001171825.1	Streptococcaceae	Streptococcus pneumoniae	2315	1296	1579	1410	1410	1416	1416	1297	.52	.49	.49	.54	.54
GCF_001178285.1	Streptococcaceae	Streptococcus equi	2093	1093	1354	1208	1208	1196	1196	1094	.45	.44	.44	.46	.46
GCF_001201875.1	Streptococcaceae	Streptococcus pneumoniae	2249	1207	1483	1336	1336	1324	1324	1208	.52	.50	.50	.54	.54
GCF_001206635.1	Streptococcaceae	Streptococcus pneumoniae	2172	1176	1455	1298	1298	1289	1289	1177	.52	.49	.49	.53	.53
GCF_001326535.1	Streptococcaceae	Streptococcus pneumoniae	2039	1151	1414	1267	1267	1260	1263	1152	.50	.48	.48	.52	.52
GCF_001337675.1	Streptococcaceae	Streptococcus pneumoniae	2142	1198	1484	1317	1317	1320	1322	1199	.52	.49	.49	.54	.54
GCF_001693865.1	Streptococcaceae	Streptococcus agalactiae	2086	1201	1481	1314	1314	1310	1310	1202	.47	.45	.45	.47	.47
GCF_002239245.1	Streptococcaceae	Streptococcus agalactiae	2053	1186	1459	1304	1304	1300	1300	1187	.47	.45	.45	.46	.46
GCF_002441785.1	Streptococcaceae	Lactococcus lactis	2691	1138	1557	1303	1303	1304	1304	1139	.49	.46	.46	.53	.53
GCF_009731015.1	Streptococcaceae	Streptococcus ruminantium	2012	1106	1363	1204	1204	1208	1208	1107	.48	.47	.47	.49	.49
GCF_009847455.1	Streptococcaceae	Streptococcus pyogenes	1801	1052	1265	1125	1125	1145	1145	1053	.44	.43	.43	.43	.43
GCF_009870485.1	Streptococcaceae	Streptococcus halichoeri	1897	1090	1335	1183	1183	1187	1187	1091	.46	.45	.45	.46	.46
GCF_009916645.1	Streptococcaceae	Streptococcus equi	2117	1097	1362	1211	1211	1200	1200	1098	.45	.44	.44	.45	.45
GCF_018253635.1	Streptococcaceae	Streptococcus suis	2169	1175	1452	1272	1272	1287	1287	1176	.51	.49	.49	.52	.52
GCF_018419095.1	Streptococcaceae	Streptococcus suis	1980	1152	1430	1257	1257	1259	1260	1153	.51	.50	.50	.52	.52
GCF_020076105.1	Streptococcaceae	Streptococcus thermophilus	1905	1012	1226	1113	1113	1105	1105	1013	.52	.50	.50	.52	.52
GCF_023110015.1	Streptococcaceae	Streptococcus lutetiensis	1922	1093	1335	1181	1181	1188	1188	1094	.53	.51	.51	.53	.53
GCF_900008015.1	Streptococcaceae	Streptococcus suis	2058	1168	1451	1273	1273	1276	1276	1169	.51	.50	.50	.51	.51
GCF_900011445.1	Streptococcaceae	Streptococcus suis	2339	1216	1529	1328	1328	1336	1339	1217	.51	.50	.50	.51	.51
GCF_900022755.1	Streptococcaceae	Streptococcus pneumoniae	2162	1192	1478	1314	1314	1319	1319	1193	.51	.49	.49	.53	.53
GCF_900024715.1	Streptococcaceae	Streptococcus pneumoniae	2095	1189	1467	1311	1311	1317	1317	1190	.52	.49	.49	.53	.53
GCF_900047145.2	Streptococcaceae	Streptococcus pneumoniae	2106	1180	1457	1296	1296	1305	1305	1181	.51	.48	.48	.53	.53
GCF_900049345.1	Streptococcaceae	Streptococcus suis	2014	1157	1425	1254	1254	1260	1260	1158	.50	.48	.48	.51	.51
GCF_900054835.1	Streptococcaceae	Streptococcus suis	1952	1152	1422	1251	1251	1257	1257	1153	.52	.50	.50	.52	.52
GCF_900059925.1	Streptococcaceae	Streptococcus suis	1953	1149	1426	1252	1252	1257	1257	1150	.51	.50	.50	.52	.52
GCA_002081495.1	Streptomycetaceae	Streptomyces sp001184025	7716	3237	4777	3877	3877	3771	3771	3238	.62	.59	.59	.61	.61
GCA_022343545.1	Streptomycetaceae	Streptomyces humi	9245	3797	5813	4662	4662	4495	4496	3798	.61	.59	.59	.61	.61
GCF_000253235.1	Streptomycetaceae	Streptomyces venezuelae	7381	3061	4561	3691	3691	3574	3574	3062	.60	.58	.58	.60	.60
GCF_000403765.2	Streptomycetaceae	Streptomyces albulus_C	8268	3213	5036	4116	4116	3886	3887	3214	.60	.57	.57	.60	.60
GCF_000412265.2	Streptomycetaceae	Streptomyces goshikiensis	7781	3030	4600	3705	3705	3605	3607	3031	.60	.57	.57	.60	.60
GCF_000717285.1	Streptomycetaceae	Streptomyces rimosus	8521	3239	5004	4105	4105	3837	3838	3240	.62	.60	.60	.61	.61
GCF_000717345.1	Streptomycetaceae	Streptomyces lydicus	7345	2995	4570	3720	3720	3553	3559	2996	.60	.57	.57	.60	.60
GCF_000718455.1	Streptomycetaceae	Streptomyces globisporus_A	6720	2826	4122	3388	3388	3282	3282	2827	.61	.58	.58	.61	.60
GCF_000720885.1	Streptomycetaceae	Streptomyces albus	6734	2820	4281	3548	3548	3323	3326	2821	.61	.58	.58	.59	.59
GCF_001279425.1	Streptomycetaceae	Streptomyces californicus	6783	2842	4226	3423	3423	3335	3340	2843	.60	.58	.58	.59	.59
GCF_001279725.1	Streptomycetaceae	Streptomyces sp001279725	7343	2649	4061	3324	3324	3162	3163	2650	.60	.57	.57	.59	.59
GCF_001279925.1	Streptomycetaceae	Streptomyces virginiae	7902	3006	4614	3763	3763	3571	3572	3007	.59	.57	.57	.59	.59
GCF_001418395.1	Streptomycetaceae	Streptomyces prasinopilosus	6124	2511	3682	3047	3047	2955	2957	2512	.56	.55	.55	.57	.57
GCF_001507435.1	Streptomycetaceae	Streptomyces sp001507435	9429	3606	5524	4456	4456	4273	4277	3607	.60	.58	.58	.60	.60
GCF_001513965.1	Streptomycetaceae	Streptomyces cellostaticus	8688	3433	5224	4275	4275	4048	4051	3434	.61	.59	.59	.61	.61
GCF_001514195.1	Streptomycetaceae	Streptomyces griseorubiginosus	8702	3648	5482	4413	4413	4294	4294	3649	.63	.60	.60	.62	.62
GCF_001640565.1	Streptomycetaceae	Streptomyces himastatinicus	9618	3837	5957	4879	4879	4571	4578	3838	.61	.60	.60	.61	.61
GCF_001886595.1	Streptomycetaceae	Streptomyces venezuelae	7525	3093	4604	3720	3720	3608	3608	3094	.60	.58	.58	.60	.60
GCF_001905525.1	Streptomycetaceae	Streptomyces anulatus	7549	3146	4739	3825	3825	3667	3667	3147	.60	.59	.59	.60	.60
GCF_001905725.1	Streptomycetaceae	Streptomyces sp001905725	7983	3310	4871	3972	3972	3878	3878	3311	.60	.58	.58	.61	.61
GCF_001941325.1	Streptomycetaceae	Streptomyces acidiscabies	10037	3614	5796	4658	4658	4372	4375	3615	.59	.57	.57	.59	.59
GCF_003248335.1	Streptomycetaceae	Streptomyces sp003248355	6593	2620	3803	3111	3111	3032	3032	2621	.60	.56	.56	.59	.59
GCF_003865135.1	Streptomycetaceae	Streptomyces chrestomyceticus	8076	3107	4854	3982	3982	3704	3709	3108	.60	.59	.59	.60	.60
GCF_003950035.1	Streptomycetaceae	Streptomyces sp000158895	7308	2959	4469	3612	3612	3490	3492	2960	.59	.57	.57	.59	.59
GCF_004794175.1	Streptomycetaceae	Streptomyces bacillaris	6725	2748	4080	3348	3348	3224	3226	2749	.59	.56	.56	.59	.59
GCF_009864805.1	Streptomycetaceae	Streptomyces samsunensis	10257	3983	6414	5341	5341	4785	4799	3984	.59	.58	.58	.60	.60
GCF_012034205.1	Streptomycetaceae	Streptomyces sp012034205	5790	2588	3638	3042	3042	2948	2950	2589	.61	.58	.58	.61	.61
GCF_014649415.1	Streptomycetaceae	Streptomyces sindenensis	6702	2774	4122	3362	3362	3230	3235	2775	.59	.57	.57	.59	.59
GCF_014650515.1	Streptomycetaceae	Streptomyces spiroverticillatus	8358	3347	5122	4157	4157	3964	3964	3348	.60	.58	.58	.61	.61
GCF_016612545.1	Streptomycetaceae	Streptomyces sp016612545	10606	3881	6165	4959	4959	4692	4695	3882	.61	.58	.58	.60	.60
GCF_016741875.1	Streptomycetaceae	Streptomyces coffeae	8313	3270	5085	4229	4229	3910	3921	3271	.60	.59	.59	.59	.59
GCF_019890645.1	Streptomycetaceae	Streptomyces musisoli	7978	3156	4790	3885	3885	3760	3760	3157	.61	.58	.58	.60	.60
GCF_020092255.1	Streptomycetaceae	Streptomyces olivaceus	7276	3150	4710	3859	3859	3695	3697	3151	.60	.58	.58	.60	.60
GCF_020740835.1	Streptomycetaceae	Streptomyces sp020740835	7676	2818	4300	3562	3562	3341	3342	2819	.58	.56	.56	.59	.58
GCF_900090115.1	Streptomycetaceae	Streptomyces halstedii	6180	2792	4049	3329	3329	3241	3241	2793	.61	.58	.58	.60	.60
GCF_900215595.1	Streptomycetaceae	Streptomyces stelliscabiei	8205	3380	5032	4144	4144	3987	3991	3381	.60	.58	.58	.59	.59
