## Supplementary Table 2 for "Adaptive adjustment of significance thresholds produces large gains in microbial gene annotations and metabolic insights"

genome	anvio_SUBSPEC	kofamscan_SUBSPEC	MicrobeAnnotator_SUBSPEC	anvio_BUCASYNOP	kofamscan_BUCASYNOP	MicrobeAnnotator_BUCASYNOP	anvio_BUTANOATE	kofamscan_BUTANOATE	MicrobeAnnotator_BUTANOATE
Blautia_A massiliensis (GCA_000437415.1)	0	0	0	0	0	0	0	0	0
Enterocloster clostridioformis (GCA_001517465.1)	0.5333333333333333	0.5333333333333333	0.5333333333333333	0.5	0.5	0.5	0.533333333	0.533333333	0.533333333
Eubacterium_I sp000270305 (GCA_003448625.1)	0.8	0.6	0.6	1	0.666666667	0.666666667	0.8	0.6	0.6
Dorea_A longicatena (GCA_003520865.1)	0	0	0	0	0	0	0	0	0
Butyribacter sp003611745 (GCA_003612355.1)	0.8	0.8	0.8	0.833333333	0.833333333	0.833333333	0.8	0.8	0.8
Wujia sp014799405 (GCA_014799405.1)	1	1	1	0.833333333	0.833333333	0.833333333	1	1	1
SIG307 sp017503735 (GCA_017503735.1)	0	0	0	0	0	0	0	0	0
RGIG6307 sp017516285 (GCA_017516285.1)	0	0	0	0	0	0	0	0	0
UBA1201 sp017550425 (GCA_017550425.1)	1	1	1	0.833333333	0.833333333	0.833333333	1	1	1
UBA2882 sp017936785 (GCA_017936785.1)	1	1	1	1	0.833333333	0.833333333	1	1	1
Acetatifactor sp900066565 (GCA_017995395.1)	0.3333333333333333	0.3333333333333333	0.3333333333333333	0	0	0	0.333333333	0.333333333	0.333333333
Mediterraneibacter vanvlietii (GCA_019113645.1)	0.3333333333333333	0.1666666666666666	0.1666666666666666	0.166666667	0	0	0.333333333	0.166666667	0.166666667
Hominisplanchenecus sp022769625 (GCA_022769625.1)	0.2	0.2	0.2	0.166666667	0.166666667	0.166666667	0.2	0.2	0.2
UBA3402 sp910588865 (GCA_022796695.1)	0	0	0	0	0	0	0	0	0
COE1 sp009774395 (GCA_022800085.1)	1	1	1	0.833333333	0.833333333	0.833333333	1	1	1
UBA3402 sp910588865 (GCA_022800895.1)	0	0	0	0	0	0	0	0	0
UBA3402 sp910588865 (GCA_022802035.1)	0	0	0	0	0	0	0	0	0
UBA3766 sp024403285 (GCA_024403285.1)	0	0	0	0	0	0	0	0	0
RGIG5612 sp024403635 (GCA_024403635.1)	0.5	0.5	0.5	0	0	0	0.5	0.5	0.5
Eubacterium_Q sp902777655 (GCA_024690985.1)	1	1	1	0.833333333	0.833333333	0.833333333	1	1	1
NK4A136 sp000421045 (GCA_024694135.1)	1	1	1	1	0.833333333	0.833333333	1	1	1
RUG14243 sp024698965 (GCA_024698965.1)	0.5333333333333333	0.3333333333333333	0.3333333333333333	0.5	0.5	0.5	0.533333333	0.333333333	0.333333333
NK4A144 sp024699045 (GCA_024699045.1)	1	0.8333333333333334	0.8333333333333334	1	0.666666667	0.666666667	1	0.833333333	0.833333333
Butyrivibrio sp000421405 (GCF_000424525.1)	1	1	1	0.833333333	0.833333333	0.833333333	1	1	1
Pseudobutyrivibrio sp900112855 (GCF_002735565.1)	0.8	0.8	0.8	1	0.833333333	0.833333333	0.8	0.8	0.8
Blautia_A obeum (GCF_003464645.1)	0	0	0	0	0	0	0	0	0
Fusicatenibacter saccharivorans (GCF_003477865.1)	0	0	0	0	0	0	0	0	0
Hungatella_A hathewayi_A (GCF_005886215.1)	0.4444444444444444	0.4444444444444444	0.4444444444444444	0.333333333	0.333333333	0.333333333	0.444444444	0.444444444	0.444444444
Mediterraneibacter torques (GCF_009718155.1)	0	0	0	0	0	0	0	0	0
Blautia_A wexlerae (GCF_015668165.1)	0	0	0	0	0	0	0.2	0.2	0.2
Blautia_A sp018919065 (GCF_018919065.1)	0.2	0	0	0.166666667	0	0	0.4	0.2	0.2
Blautia_A faecis (GCF_020537465.1)	0	0	0	0	0	0	0	0	0
Wujia sp022174665 (GCF_022174665.1)	1	1	1	0.833333333	0.833333333	0.833333333	1	1	1
Mediterraneibacter torques (GCF_024464735.1)	0	0	0	0	0	0	0	0	0
Enterocloster clostridioformis (GCF_900100685.1)	0.611111111	0.611111111	0.611111111	0.5	0.5	0.5	0.611111111	0.611111111	0.611111111
Dorea_B phocaeensis (GCF_900240315.1)	0	0	0	0	0	0	0	0	0
