## Supplementary Table 3 for "Adaptive adjustment of significance thresholds produces large gains in microbial gene annotations and metabolic insights"

module	module_description	family	completeness	tool
M00010	Central carbohydrate metabolism	Bacteroidaceae	0.6190476190476188	anvio
M00020	Serine and threonine metabolism	Bacteroidaceae	0.8611111111111112	anvio
M00024	Aromatic amino acid metabolism	Bacteroidaceae	0.6388888888888891	anvio
M00086	Fatty acid metabolism	Bacteroidaceae	1	anvio
M00433	Lysine metabolism	Bacteroidaceae	0.25	anvio
M00568	Aromatics degradation	Bacteroidaceae	0.25	anvio
M00642	Drug resistance	Bacteroidaceae	0.25	anvio
M00854	Other carbohydrate metabolism	Bacteroidaceae	0.6203703703703706	anvio
M00936	Aromatic amino acid metabolism	Bacteroidaceae	0.25	anvio
M00947	Other amino acid metabolism	Bacteroidaceae	0.5	anvio
M00061	Other carbohydrate metabolism	Cyanobiaceae	0.19999999999999998	anvio
M00123	Cofactor and vitamin metabolism	Cyanobiaceae	0.9357142857142857	anvio
M00149	ATP synthesis	Cyanobiaceae	0.75	anvio
M00159	ATP synthesis	Cyanobiaceae	0.6666666666666666	anvio
M00378	Methane metabolism	Cyanobiaceae	0.1875	anvio
M00631	Other carbohydrate metabolism	Cyanobiaceae	0.19999999999999998	anvio
M00830	Enediyne biosynthesis	Cyanobiaceae	0.25	anvio
M00881	Cofactor and vitamin metabolism	Cyanobiaceae	0.9142857142857143	anvio
M00950	Cofactor and vitamin metabolism	Cyanobiaceae	0.7	anvio
M00970	Arginine and proline metabolism	Cyanobiaceae	1	anvio
M00012	Other carbohydrate metabolism	Enterobacteriaceae	1	anvio
M00037	Aromatic amino acid metabolism	Enterobacteriaceae	0.25	anvio
M00042	Aromatic amino acid metabolism	Enterobacteriaceae	0.25	anvio
M00156	ATP synthesis	Enterobacteriaceae	0.3333333333333333	anvio
M00168	Carbon fixation	Enterobacteriaceae	1	anvio
M00171	Carbon fixation	Enterobacteriaceae	0.2857142857142858	anvio
M00568	Aromatics degradation	Enterobacteriaceae	0.8125	anvio
M00639	Drug resistance	Enterobacteriaceae	0.5	anvio
M00745	Drug resistance	Enterobacteriaceae	0.7190476190476192	anvio
M00875	Biosynthesis of other bacterial compounds	Enterobacteriaceae	0.19047619047619047	anvio
M00012	Other carbohydrate metabolism	Lachnospiraceae	0.2000000000000001	anvio
M00086	Fatty acid metabolism	Lachnospiraceae	1	anvio
M00091	Lipid metabolism	Lachnospiraceae	1	anvio
M00156	ATP synthesis	Lachnospiraceae	0.3333333333333333	anvio
M00356	Methane metabolism	Lachnospiraceae	0.3333333333333333	anvio
M00530	Nitrogen metabolism	Lachnospiraceae	0.25	anvio
M00568	Aromatics degradation	Lachnospiraceae	0.25	anvio
M00632	Other carbohydrate metabolism	Lachnospiraceae	0.8	anvio
M00633	Central carbohydrate metabolism	Lachnospiraceae	0.25	anvio
M00741	Other carbohydrate metabolism	Lachnospiraceae	0.3333333333333333	anvio
M00091	Lipid metabolism	Microcystaceae	1	anvio
M00136	Polyamine biosynthesis	Microcystaceae	0.25	anvio
M00555	Serine and threonine metabolism	Microcystaceae	0.5	anvio
M00642	Drug resistance	Microcystaceae	0.25	anvio
M00741	Other carbohydrate metabolism	Microcystaceae	0.3333333333333333	anvio
M00779	Type II polyketide biosynthesis	Microcystaceae	0.25	anvio
M00837	Biosynthesis of other bacterial compounds	Microcystaceae	0.3	anvio
M00838	Biosynthesis of other bacterial compounds	Microcystaceae	0.3	anvio
M00883	Cofactor and vitamin metabolism	Microcystaceae	0.6203703703703707	anvio
M00973	Nitrogen metabolism	Microcystaceae	0.3333333333333333	anvio
M00024	Aromatic amino acid metabolism	Nanosynbacteraceae	0.3333333333333333	anvio
M00056	Glycan biosynthesis	Nanosynbacteraceae	0.25	anvio
M00089	Lipid metabolism	Nanosynbacteraceae	0.25	anvio
M00135	Polyamine biosynthesis	Nanosynbacteraceae	0.25	anvio
M00307	Central carbohydrate metabolism	Nanosynbacteraceae	0.33333333333333326	anvio
M00364	Terpenoid backbone biosynthesis	Nanosynbacteraceae	0.5	anvio
M00365	Terpenoid backbone biosynthesis	Nanosynbacteraceae	0.5	anvio
M00579	Carbon fixation	Nanosynbacteraceae	0.5	anvio
M00621	Serine and threonine metabolism	Nanosynbacteraceae	0.33333333333333326	anvio
M00854	Other carbohydrate metabolism	Nanosynbacteraceae	0.6190476190476192	anvio
M00015	Arginine and proline metabolism	Pelagibacteraceae	0.8284313725490198	anvio
M00020	Serine and threonine metabolism	Pelagibacteraceae	0.4166666666666668	anvio
M00149	ATP synthesis	Pelagibacteraceae	0.8709677419354839	anvio
M00358	Methane metabolism	Pelagibacteraceae	0.25	anvio
M00364	Terpenoid backbone biosynthesis	Pelagibacteraceae	0.5	anvio
M00790	Biosynthesis of other bacterial compounds	Pelagibacteraceae	0.25	anvio
M00881	Cofactor and vitamin metabolism	Pelagibacteraceae	0.8888888888888888	anvio
M00899	Cofactor and vitamin metabolism	Pelagibacteraceae	0.5833333333333334	anvio
M00909	Other carbohydrate metabolism	Pelagibacteraceae	0.6055555555555557	anvio
M00972	Arginine and proline metabolism	Pelagibacteraceae	0.3333333333333332	anvio
M00085	Fatty acid metabolism	Rhizobiaceae	0.3333333333333333	anvio
M00309	Central carbohydrate metabolism	Rhizobiaceae	0.3333333333333333	anvio
M00366	Terpenoid backbone biosynthesis	Rhizobiaceae	0.25	anvio
M00633	Central carbohydrate metabolism	Rhizobiaceae	0.25	anvio
M00781	Type II polyketide biosynthesis	Rhizobiaceae	0.25	anvio
M00877	Biosynthesis of other antibiotics	Rhizobiaceae	0.3333333333333333	anvio
M00905	Biosynthesis of other bacterial compounds	Rhizobiaceae	0.3333333333333333	anvio
M00915	Aromatics degradation	Rhizobiaceae	0.3333333333333333	anvio
M00923	Lipopolysaccharide metabolism	Rhizobiaceae	0.25	anvio
M00935	Methane metabolism	Rhizobiaceae	0.2447916666666668	anvio
M00045	Histidine metabolism	Rhodobacteraceae	0.49677419354838687	anvio
M00378	Methane metabolism	Rhodobacteraceae	0.75	anvio
M00554	Other carbohydrate metabolism	Rhodobacteraceae	0.8333333333333334	anvio
M00563	Methane metabolism	Rhodobacteraceae	0.25	anvio
M00624	Aromatics degradation	Rhodobacteraceae	0.5	anvio
M00779	Type II polyketide biosynthesis	Rhodobacteraceae	0.25	anvio
M00832	Enediyne biosynthesis	Rhodobacteraceae	0.20000000000000004	anvio
M00862	Sterol biosynthesis	Rhodobacteraceae	0.3333333333333333	anvio
M00915	Aromatics degradation	Rhodobacteraceae	0.5555555555555555	anvio
M00922	Lipopolysaccharide metabolism	Rhodobacteraceae	0.3333333333333333	anvio
M00025	Aromatic amino acid metabolism	Streptococcaceae	0.6000000000000002	anvio
M00026	Histidine metabolism	Streptococcaceae	0.3379216269841271	anvio
M00131	Other carbohydrate metabolism	Streptococcaceae	0.25	anvio
M00157	ATP synthesis	Streptococcaceae	0.9930555555555556	anvio
M00554	Other carbohydrate metabolism	Streptococcaceae	1	anvio
M00632	Other carbohydrate metabolism	Streptococcaceae	0.9357142857142857	anvio
M00705	Drug resistance	Streptococcaceae	0.525	anvio
M00932	Cofactor and vitamin metabolism	Streptococcaceae	0.7	anvio
M00936	Aromatic amino acid metabolism	Streptococcaceae	0.25	anvio
M00958	Purine metabolism	Streptococcaceae	0.6041666666666666	anvio
M00010	Central carbohydrate metabolism	Streptomycetaceae	1	anvio
M00056	Glycan biosynthesis	Streptomycetaceae	0.25	anvio
M00085	Fatty acid metabolism	Streptomycetaceae	0.3333333333333333	anvio
M00704	Drug resistance	Streptomycetaceae	0.5	anvio
M00769	Drug resistance	Streptomycetaceae	0.3333333333333333	anvio
M00811	Cofactor and vitamin metabolism	Streptomycetaceae	0.25	anvio
M00824	Enediyne biosynthesis	Streptomycetaceae	0.31875	anvio
M00862	Sterol biosynthesis	Streptomycetaceae	0.33333333333333326	anvio
M00947	Other amino acid metabolism	Streptomycetaceae	0.5	anvio
M00968	Other carbohydrate metabolism	Streptomycetaceae	0.25	anvio
M00576	Pathogenicity	Bacteroidaceae	0.5	microbeannotator
M00778	Type II polyketide biosynthesis	Bacteroidaceae	0.3333333333333333	microbeannotator
M00788	Biosynthesis of other antibiotics	Bacteroidaceae	0.5	microbeannotator
M00796	Polyketide sugar unit biosynthesis	Bacteroidaceae	0.3571428571428571	microbeannotator
M00810	Cofactor and vitamin metabolism	Bacteroidaceae	0.25	microbeannotator
M00811	Cofactor and vitamin metabolism	Bacteroidaceae	0.25	microbeannotator
M00853	Pathogenicity	Bacteroidaceae	0.2878787878787879	microbeannotator
M00889	Biosynthesis of other antibiotics	Bacteroidaceae	0.2825396825396825	microbeannotator
M00890	Biosynthesis of other antibiotics	Bacteroidaceae	0.3333333333333333	microbeannotator
M00900	Biosynthesis of phytochemical compounds	Bacteroidaceae	0.75	microbeannotator
M00144	ATP synthesis	Cyanobiaceae	0.09848484848484848	microbeannotator
M00576	Pathogenicity	Cyanobiaceae	0.5	microbeannotator
M00777	Macrolide biosynthesis	Cyanobiaceae	0.25294117647058834	microbeannotator
M00796	Polyketide sugar unit biosynthesis	Cyanobiaceae	0.33333333333333326	microbeannotator
M00801	Polyketide sugar unit biosynthesis	Cyanobiaceae	0.3125	microbeannotator
M00803	Polyketide sugar unit biosynthesis	Cyanobiaceae	0.275	microbeannotator
M00853	Pathogenicity	Cyanobiaceae	0.25	microbeannotator
M00889	Biosynthesis of other antibiotics	Cyanobiaceae	0.25589225589225584	microbeannotator
M00890	Biosynthesis of other antibiotics	Cyanobiaceae	0.3333333333333333	microbeannotator
M00900	Biosynthesis of phytochemical compounds	Cyanobiaceae	0.5	microbeannotator
M00576	Pathogenicity	Enterobacteriaceae	0.5	microbeannotator
M00641	Drug resistance	Enterobacteriaceae	0	microbeannotator
M00777	Macrolide biosynthesis	Enterobacteriaceae	0.2892857142857144	microbeannotator
M00778	Type II polyketide biosynthesis	Enterobacteriaceae	0.5	microbeannotator
M00788	Biosynthesis of other antibiotics	Enterobacteriaceae	0.5	microbeannotator
M00796	Polyketide sugar unit biosynthesis	Enterobacteriaceae	0.5555555555555555	microbeannotator
M00801	Polyketide sugar unit biosynthesis	Enterobacteriaceae	0.25	microbeannotator
M00890	Biosynthesis of other antibiotics	Enterobacteriaceae	0.3333333333333333	microbeannotator
M00900	Biosynthesis of phytochemical compounds	Enterobacteriaceae	0.5	microbeannotator
M00903	Biosynthesis of other antibiotics	Enterobacteriaceae	0.30555555555555564	microbeannotator
M00037	Aromatic amino acid metabolism	Lachnospiraceae	0	microbeannotator
M00576	Pathogenicity	Lachnospiraceae	0.5	microbeannotator
M00778	Type II polyketide biosynthesis	Lachnospiraceae	0.3333333333333333	microbeannotator
M00788	Biosynthesis of other antibiotics	Lachnospiraceae	0.5	microbeannotator
M00796	Polyketide sugar unit biosynthesis	Lachnospiraceae	0.38888888888888884	microbeannotator
M00801	Polyketide sugar unit biosynthesis	Lachnospiraceae	0.25	microbeannotator
M00851	Drug resistance	Lachnospiraceae	1	microbeannotator
M00889	Biosynthesis of other antibiotics	Lachnospiraceae	0.2647058823529411	microbeannotator
M00890	Biosynthesis of other antibiotics	Lachnospiraceae	0.3333333333333333	microbeannotator
M00900	Biosynthesis of phytochemical compounds	Lachnospiraceae	0.5	microbeannotator
M00025	Aromatic amino acid metabolism	Microcystaceae	0.3333333333333334	microbeannotator
M00144	ATP synthesis	Microcystaceae	0.08333333333333333	microbeannotator
M00169	Carbon fixation	Microcystaceae	0	microbeannotator
M00576	Pathogenicity	Microcystaceae	0.5	microbeannotator
M00744	Drug resistance	Microcystaceae	0	microbeannotator
M00788	Biosynthesis of other antibiotics	Microcystaceae	0.5	microbeannotator
M00796	Polyketide sugar unit biosynthesis	Microcystaceae	0.33333333333333337	microbeannotator
M00889	Biosynthesis of other antibiotics	Microcystaceae	0.404320987654321	microbeannotator
M00900	Biosynthesis of phytochemical compounds	Microcystaceae	0.5454545454545454	microbeannotator
M00903	Biosynthesis of other antibiotics	Microcystaceae	0.37037037037037046	microbeannotator
M00773	Macrolide biosynthesis	Nanosynbacteraceae	0.12202380952380952	microbeannotator
M00782	Type II polyketide biosynthesis	Nanosynbacteraceae	0.125	microbeannotator
M00801	Polyketide sugar unit biosynthesis	Nanosynbacteraceae	0.39285714285714285	microbeannotator
M00803	Polyketide sugar unit biosynthesis	Nanosynbacteraceae	0.25	microbeannotator
M00848	Biosynthesis of other antibiotics	Nanosynbacteraceae	0.125	microbeannotator
M00889	Biosynthesis of other antibiotics	Nanosynbacteraceae	0.17901234567901225	microbeannotator
M00893	Biosynthesis of other fungal compounds	Nanosynbacteraceae	0.16666666666666666	microbeannotator
M00900	Biosynthesis of phytochemical compounds	Nanosynbacteraceae	0.5	microbeannotator
M00929	Plant terpenoid biosynthesis	Nanosynbacteraceae	0.19999999999999998	microbeannotator
M00934	Macrolide biosynthesis	Nanosynbacteraceae	0.14285714285714285	microbeannotator
M00148	ATP synthesis	Pelagibacteraceae	0	microbeannotator
M00576	Pathogenicity	Pelagibacteraceae	0.5	microbeannotator
M00775	Macrolide biosynthesis	Pelagibacteraceae	0.2	microbeannotator
M00799	Polyketide sugar unit biosynthesis	Pelagibacteraceae	0.20000000000000004	microbeannotator
M00800	Polyketide sugar unit biosynthesis	Pelagibacteraceae	0.2	microbeannotator
M00801	Polyketide sugar unit biosynthesis	Pelagibacteraceae	0.25	microbeannotator
M00803	Polyketide sugar unit biosynthesis	Pelagibacteraceae	0.25	microbeannotator
M00811	Cofactor and vitamin metabolism	Pelagibacteraceae	0.25	microbeannotator
M00851	Drug resistance	Pelagibacteraceae	1	microbeannotator
M00906	Biosynthesis of other bacterial compounds	Pelagibacteraceae	0.20000000000000004	microbeannotator
M00576	Pathogenicity	Rhizobiaceae	0.5	microbeannotator
M00777	Macrolide biosynthesis	Rhizobiaceae	0.4486111111111113	microbeannotator
M00788	Biosynthesis of other antibiotics	Rhizobiaceae	0.6	microbeannotator
M00796	Polyketide sugar unit biosynthesis	Rhizobiaceae	0.33333333333333337	microbeannotator
M00803	Polyketide sugar unit biosynthesis	Rhizobiaceae	0.4032258064516129	microbeannotator
M00848	Biosynthesis of other antibiotics	Rhizobiaceae	0.4557291666666667	microbeannotator
M00851	Drug resistance	Rhizobiaceae	1	microbeannotator
M00889	Biosynthesis of other antibiotics	Rhizobiaceae	0.4290123456790124	microbeannotator
M00890	Biosynthesis of other antibiotics	Rhizobiaceae	0.3571428571428571	microbeannotator
M00900	Biosynthesis of phytochemical compounds	Rhizobiaceae	0.5	microbeannotator
M00025	Aromatic amino acid metabolism	Rhodobacteraceae	0.3425925925925927	microbeannotator
M00576	Pathogenicity	Rhodobacteraceae	0.5	microbeannotator
M00777	Macrolide biosynthesis	Rhodobacteraceae	0.3000000000000001	microbeannotator
M00788	Biosynthesis of other antibiotics	Rhodobacteraceae	0.5	microbeannotator
M00796	Polyketide sugar unit biosynthesis	Rhodobacteraceae	0.33333333333333337	microbeannotator
M00825	Enediyne biosynthesis	Rhodobacteraceae	0.08613445378151262	microbeannotator
M00848	Biosynthesis of other antibiotics	Rhodobacteraceae	0.3532986111111111	microbeannotator
M00851	Drug resistance	Rhodobacteraceae	1	microbeannotator
M00889	Biosynthesis of other antibiotics	Rhodobacteraceae	0.3024691358024692	microbeannotator
M00890	Biosynthesis of other antibiotics	Rhodobacteraceae	0.38095238095238093	microbeannotator
M00135	Polyamine biosynthesis	Streptococcaceae	0	microbeannotator
M00576	Pathogenicity	Streptococcaceae	0.5	microbeannotator
M00801	Polyketide sugar unit biosynthesis	Streptococcaceae	0.25	microbeannotator
M00803	Polyketide sugar unit biosynthesis	Streptococcaceae	0.25	microbeannotator
M00851	Drug resistance	Streptococcaceae	1	microbeannotator
M00853	Pathogenicity	Streptococcaceae	0.25	microbeannotator
M00889	Biosynthesis of other antibiotics	Streptococcaceae	0.30555555555555564	microbeannotator
M00900	Biosynthesis of phytochemical compounds	Streptococcaceae	0.5	microbeannotator
M00906	Biosynthesis of other bacterial compounds	Streptococcaceae	0.2000000000000001	microbeannotator
M00922	Lipopolysaccharide metabolism	Streptococcaceae	0.6666666666666666	microbeannotator
M00776	Macrolide biosynthesis	Streptomycetaceae	0.5856481481481481	microbeannotator
M00777	Macrolide biosynthesis	Streptomycetaceae	0.6055555555555556	microbeannotator
M00782	Type II polyketide biosynthesis	Streptomycetaceae	0.4375	microbeannotator
M00785	Biosynthesis of other antibiotics	Streptomycetaceae	0.3981481481481483	microbeannotator
M00788	Biosynthesis of other antibiotics	Streptomycetaceae	0.5	microbeannotator
M00848	Biosynthesis of other antibiotics	Streptomycetaceae	0.6753472222222222	microbeannotator
M00851	Drug resistance	Streptomycetaceae	1	microbeannotator
M00889	Biosynthesis of other antibiotics	Streptomycetaceae	0.5956790123456792	microbeannotator
M00890	Biosynthesis of other antibiotics	Streptomycetaceae	0.3846153846153847	microbeannotator
M00900	Biosynthesis of phytochemical compounds	Streptomycetaceae	0.5	microbeannotator
M00010	Central carbohydrate metabolism	Bacteroidaceae	0.33333333333333326	kofamscan
M00010	Central carbohydrate metabolism	Streptomycetaceae	0.7047619047619049	kofamscan
M00012	Other carbohydrate metabolism	Enterobacteriaceae	0.8000000000000004	kofamscan
M00012	Other carbohydrate metabolism	Lachnospiraceae	0	kofamscan
M00015	Arginine and proline metabolism	Pelagibacteraceae	0.38541666666666674	kofamscan
M00020	Serine and threonine metabolism	Bacteroidaceae	0.5714285714285715	kofamscan
M00020	Serine and threonine metabolism	Pelagibacteraceae	0.6666666666666667	kofamscan
M00024	Aromatic amino acid metabolism	Bacteroidaceae	0.3425925925925927	kofamscan
M00024	Aromatic amino acid metabolism	Nanosynbacteraceae	0	kofamscan
M00025	Aromatic amino acid metabolism	Microcystaceae	0.6666666666666669	kofamscan
M00025	Aromatic amino acid metabolism	Rhodobacteraceae	0.6481481481481484	kofamscan
M00025	Aromatic amino acid metabolism	Streptococcaceae	0.3333333333333333	kofamscan
M00026	Histidine metabolism	Streptococcaceae	0.6761904761904762	kofamscan
M00037	Aromatic amino acid metabolism	Enterobacteriaceae	0	kofamscan
M00037	Aromatic amino acid metabolism	Lachnospiraceae	0.25	kofamscan
M00042	Aromatic amino acid metabolism	Enterobacteriaceae	0	kofamscan
M00045	Histidine metabolism	Rhodobacteraceae	0.9333333333333335	kofamscan
M00056	Glycan biosynthesis	Nanosynbacteraceae	0	kofamscan
M00056	Glycan biosynthesis	Streptomycetaceae	0	kofamscan
M00061	Other carbohydrate metabolism	Cyanobiaceae	0	kofamscan
M00085	Fatty acid metabolism	Rhizobiaceae	0	kofamscan
M00085	Fatty acid metabolism	Streptomycetaceae	0	kofamscan
M00086	Fatty acid metabolism	Bacteroidaceae	0	kofamscan
M00086	Fatty acid metabolism	Lachnospiraceae	0	kofamscan
M00089	Lipid metabolism	Nanosynbacteraceae	0	kofamscan
M00091	Lipid metabolism	Lachnospiraceae	0	kofamscan
M00091	Lipid metabolism	Microcystaceae	0	kofamscan
M00123	Cofactor and vitamin metabolism	Cyanobiaceae	0.7107843137254901	kofamscan
M00131	Other carbohydrate metabolism	Streptococcaceae	0	kofamscan
M00135	Polyamine biosynthesis	Nanosynbacteraceae	0	kofamscan
M00135	Polyamine biosynthesis	Streptococcaceae	0.25	kofamscan
M00136	Polyamine biosynthesis	Microcystaceae	0	kofamscan
M00144	ATP synthesis	Cyanobiaceae	0.5642551892551892	kofamscan
M00144	ATP synthesis	Microcystaceae	0.7021011396011395	kofamscan
M00148	ATP synthesis	Pelagibacteraceae	0.25	kofamscan
M00149	ATP synthesis	Cyanobiaceae	0.475	kofamscan
M00149	ATP synthesis	Pelagibacteraceae	0.6083333333333333	kofamscan
M00156	ATP synthesis	Enterobacteriaceae	0	kofamscan
M00156	ATP synthesis	Lachnospiraceae	0	kofamscan
M00157	ATP synthesis	Streptococcaceae	0.7916666666666666	kofamscan
M00159	ATP synthesis	Cyanobiaceae	0.2777777777777778	kofamscan
M00168	Carbon fixation	Enterobacteriaceae	0.5	kofamscan
M00169	Carbon fixation	Microcystaceae	0.5	kofamscan
M00171	Carbon fixation	Enterobacteriaceae	0.1428571428571429	kofamscan
M00307	Central carbohydrate metabolism	Nanosynbacteraceae	0	kofamscan
M00309	Central carbohydrate metabolism	Rhizobiaceae	0	kofamscan
M00356	Methane metabolism	Lachnospiraceae	0.16666666666666666	kofamscan
M00358	Methane metabolism	Pelagibacteraceae	0	kofamscan
M00364	Terpenoid backbone biosynthesis	Nanosynbacteraceae	0	kofamscan
M00364	Terpenoid backbone biosynthesis	Pelagibacteraceae	0	kofamscan
M00365	Terpenoid backbone biosynthesis	Nanosynbacteraceae	0	kofamscan
M00366	Terpenoid backbone biosynthesis	Rhizobiaceae	0	kofamscan
M00378	Methane metabolism	Cyanobiaceae	0	kofamscan
M00378	Methane metabolism	Rhodobacteraceae	0.5	kofamscan
M00433	Lysine metabolism	Bacteroidaceae	0	kofamscan
M00530	Nitrogen metabolism	Lachnospiraceae	0	kofamscan
M00554	Other carbohydrate metabolism	Rhodobacteraceae	0.6666666666666666	kofamscan
M00554	Other carbohydrate metabolism	Streptococcaceae	0.5	kofamscan
M00555	Serine and threonine metabolism	Microcystaceae	0	kofamscan
M00563	Methane metabolism	Rhodobacteraceae	0	kofamscan
M00568	Aromatics degradation	Bacteroidaceae	0	kofamscan
M00568	Aromatics degradation	Enterobacteriaceae	0.8928571428571429	kofamscan
M00568	Aromatics degradation	Lachnospiraceae	0	kofamscan
M00576	Pathogenicity	Bacteroidaceae	0	kofamscan
M00576	Pathogenicity	Cyanobiaceae	0	kofamscan
M00576	Pathogenicity	Enterobacteriaceae	0	kofamscan
M00576	Pathogenicity	Lachnospiraceae	0	kofamscan
M00576	Pathogenicity	Microcystaceae	0	kofamscan
M00576	Pathogenicity	Pelagibacteraceae	0	kofamscan
M00576	Pathogenicity	Rhizobiaceae	0	kofamscan
M00576	Pathogenicity	Rhodobacteraceae	0	kofamscan
M00576	Pathogenicity	Streptococcaceae	0	kofamscan
M00579	Carbon fixation	Nanosynbacteraceae	0	kofamscan
M00621	Serine and threonine metabolism	Nanosynbacteraceae	0	kofamscan
M00624	Aromatics degradation	Rhodobacteraceae	0	kofamscan
M00631	Other carbohydrate metabolism	Cyanobiaceae	0	kofamscan
M00632	Other carbohydrate metabolism	Lachnospiraceae	0.6071428571428571	kofamscan
M00632	Other carbohydrate metabolism	Streptococcaceae	0.6928571428571428	kofamscan
M00633	Central carbohydrate metabolism	Lachnospiraceae	0	kofamscan
M00633	Central carbohydrate metabolism	Rhizobiaceae	0	kofamscan
M00639	Drug resistance	Enterobacteriaceae	0	kofamscan
M00641	Drug resistance	Enterobacteriaceae	0.25	kofamscan
M00642	Drug resistance	Bacteroidaceae	0	kofamscan
M00642	Drug resistance	Microcystaceae	0	kofamscan
M00704	Drug resistance	Streptomycetaceae	0	kofamscan
M00705	Drug resistance	Streptococcaceae	0.75	kofamscan
M00741	Other carbohydrate metabolism	Lachnospiraceae	0	kofamscan
M00741	Other carbohydrate metabolism	Microcystaceae	0	kofamscan
M00744	Drug resistance	Microcystaceae	0.3333333333333333	kofamscan
M00745	Drug resistance	Enterobacteriaceae	0.6078431372549021	kofamscan
M00769	Drug resistance	Streptomycetaceae	0	kofamscan
M00773	Macrolide biosynthesis	Nanosynbacteraceae	0	kofamscan
M00775	Macrolide biosynthesis	Pelagibacteraceae	0	kofamscan
M00776	Macrolide biosynthesis	Streptomycetaceae	0	kofamscan
M00777	Macrolide biosynthesis	Cyanobiaceae	0	kofamscan
M00777	Macrolide biosynthesis	Enterobacteriaceae	0	kofamscan
M00777	Macrolide biosynthesis	Rhizobiaceae	0	kofamscan
M00777	Macrolide biosynthesis	Rhodobacteraceae	0	kofamscan
M00777	Macrolide biosynthesis	Streptomycetaceae	0	kofamscan
M00778	Type II polyketide biosynthesis	Bacteroidaceae	0	kofamscan
M00778	Type II polyketide biosynthesis	Enterobacteriaceae	0	kofamscan
M00778	Type II polyketide biosynthesis	Lachnospiraceae	0	kofamscan
M00779	Type II polyketide biosynthesis	Microcystaceae	0	kofamscan
M00779	Type II polyketide biosynthesis	Rhodobacteraceae	0	kofamscan
M00781	Type II polyketide biosynthesis	Rhizobiaceae	0	kofamscan
M00782	Type II polyketide biosynthesis	Nanosynbacteraceae	0	kofamscan
M00782	Type II polyketide biosynthesis	Streptomycetaceae	0	kofamscan
M00785	Biosynthesis of other antibiotics	Streptomycetaceae	0	kofamscan
M00788	Biosynthesis of other antibiotics	Bacteroidaceae	0	kofamscan
M00788	Biosynthesis of other antibiotics	Enterobacteriaceae	0	kofamscan
M00788	Biosynthesis of other antibiotics	Lachnospiraceae	0	kofamscan
M00788	Biosynthesis of other antibiotics	Microcystaceae	0	kofamscan
M00788	Biosynthesis of other antibiotics	Rhizobiaceae	0	kofamscan
M00788	Biosynthesis of other antibiotics	Rhodobacteraceae	0	kofamscan
M00788	Biosynthesis of other antibiotics	Streptomycetaceae	0	kofamscan
M00790	Biosynthesis of other bacterial compounds	Pelagibacteraceae	0	kofamscan
M00796	Polyketide sugar unit biosynthesis	Bacteroidaceae	0	kofamscan
M00796	Polyketide sugar unit biosynthesis	Cyanobiaceae	0	kofamscan
M00796	Polyketide sugar unit biosynthesis	Enterobacteriaceae	0	kofamscan
M00796	Polyketide sugar unit biosynthesis	Lachnospiraceae	0	kofamscan
M00796	Polyketide sugar unit biosynthesis	Microcystaceae	0	kofamscan
M00796	Polyketide sugar unit biosynthesis	Rhizobiaceae	0	kofamscan
M00796	Polyketide sugar unit biosynthesis	Rhodobacteraceae	0	kofamscan
M00799	Polyketide sugar unit biosynthesis	Pelagibacteraceae	0	kofamscan
M00800	Polyketide sugar unit biosynthesis	Pelagibacteraceae	0	kofamscan
M00801	Polyketide sugar unit biosynthesis	Cyanobiaceae	0	kofamscan
M00801	Polyketide sugar unit biosynthesis	Enterobacteriaceae	0	kofamscan
M00801	Polyketide sugar unit biosynthesis	Lachnospiraceae	0	kofamscan
M00801	Polyketide sugar unit biosynthesis	Nanosynbacteraceae	0	kofamscan
M00801	Polyketide sugar unit biosynthesis	Pelagibacteraceae	0	kofamscan
M00801	Polyketide sugar unit biosynthesis	Streptococcaceae	0	kofamscan
M00803	Polyketide sugar unit biosynthesis	Cyanobiaceae	0	kofamscan
M00803	Polyketide sugar unit biosynthesis	Nanosynbacteraceae	0	kofamscan
M00803	Polyketide sugar unit biosynthesis	Pelagibacteraceae	0	kofamscan
M00803	Polyketide sugar unit biosynthesis	Rhizobiaceae	0	kofamscan
M00803	Polyketide sugar unit biosynthesis	Streptococcaceae	0	kofamscan
M00810	Cofactor and vitamin metabolism	Bacteroidaceae	0	kofamscan
M00811	Cofactor and vitamin metabolism	Bacteroidaceae	0	kofamscan
M00811	Cofactor and vitamin metabolism	Pelagibacteraceae	0	kofamscan
M00811	Cofactor and vitamin metabolism	Streptomycetaceae	0	kofamscan
M00824	Enediyne biosynthesis	Streptomycetaceae	0.5580357142857143	kofamscan
M00825	Enediyne biosynthesis	Rhodobacteraceae	0.5	kofamscan
M00830	Enediyne biosynthesis	Cyanobiaceae	0	kofamscan
M00832	Enediyne biosynthesis	Rhodobacteraceae	0	kofamscan
M00837	Biosynthesis of other bacterial compounds	Microcystaceae	0.1	kofamscan
M00838	Biosynthesis of other bacterial compounds	Microcystaceae	0.1	kofamscan
M00848	Biosynthesis of other antibiotics	Nanosynbacteraceae	0	kofamscan
M00848	Biosynthesis of other antibiotics	Rhizobiaceae	0.03125	kofamscan
M00848	Biosynthesis of other antibiotics	Rhodobacteraceae	0.03125	kofamscan
M00848	Biosynthesis of other antibiotics	Streptomycetaceae	0.03125	kofamscan
M00851	Drug resistance	Lachnospiraceae	0	kofamscan
M00851	Drug resistance	Pelagibacteraceae	0	kofamscan
M00851	Drug resistance	Rhizobiaceae	0	kofamscan
M00851	Drug resistance	Rhodobacteraceae	0	kofamscan
M00851	Drug resistance	Streptococcaceae	0	kofamscan
M00851	Drug resistance	Streptomycetaceae	0	kofamscan
M00853	Pathogenicity	Bacteroidaceae	0	kofamscan
M00853	Pathogenicity	Cyanobiaceae	0	kofamscan
M00853	Pathogenicity	Streptococcaceae	0	kofamscan
M00854	Other carbohydrate metabolism	Bacteroidaceae	0.3333333333333334	kofamscan
M00854	Other carbohydrate metabolism	Nanosynbacteraceae	0.33333333333333337	kofamscan
M00862	Sterol biosynthesis	Rhodobacteraceae	0	kofamscan
M00862	Sterol biosynthesis	Streptomycetaceae	0	kofamscan
M00875	Biosynthesis of other bacterial compounds	Enterobacteriaceae	0.2857142857142857	kofamscan
M00877	Biosynthesis of other antibiotics	Rhizobiaceae	0	kofamscan
M00881	Cofactor and vitamin metabolism	Cyanobiaceae	0.6	kofamscan
M00881	Cofactor and vitamin metabolism	Pelagibacteraceae	0.5	kofamscan
M00883	Cofactor and vitamin metabolism	Microcystaceae	0.3333333333333334	kofamscan
M00889	Biosynthesis of other antibiotics	Bacteroidaceae	0	kofamscan
M00889	Biosynthesis of other antibiotics	Cyanobiaceae	0	kofamscan
M00889	Biosynthesis of other antibiotics	Lachnospiraceae	0	kofamscan
M00889	Biosynthesis of other antibiotics	Microcystaceae	0	kofamscan
M00889	Biosynthesis of other antibiotics	Nanosynbacteraceae	0	kofamscan
M00889	Biosynthesis of other antibiotics	Rhizobiaceae	0	kofamscan
M00889	Biosynthesis of other antibiotics	Rhodobacteraceae	0	kofamscan
M00889	Biosynthesis of other antibiotics	Streptococcaceae	0	kofamscan
M00889	Biosynthesis of other antibiotics	Streptomycetaceae	0	kofamscan
M00890	Biosynthesis of other antibiotics	Bacteroidaceae	0	kofamscan
M00890	Biosynthesis of other antibiotics	Cyanobiaceae	0	kofamscan
M00890	Biosynthesis of other antibiotics	Enterobacteriaceae	0	kofamscan
M00890	Biosynthesis of other antibiotics	Lachnospiraceae	0	kofamscan
M00890	Biosynthesis of other antibiotics	Rhizobiaceae	0	kofamscan
M00890	Biosynthesis of other antibiotics	Rhodobacteraceae	0	kofamscan
M00890	Biosynthesis of other antibiotics	Streptomycetaceae	0	kofamscan
M00893	Biosynthesis of other fungal compounds	Nanosynbacteraceae	0	kofamscan
M00899	Cofactor and vitamin metabolism	Pelagibacteraceae	0.3541666666666667	kofamscan
M00900	Biosynthesis of phytochemical compounds	Bacteroidaceae	0	kofamscan
M00900	Biosynthesis of phytochemical compounds	Cyanobiaceae	0	kofamscan
M00900	Biosynthesis of phytochemical compounds	Enterobacteriaceae	0	kofamscan
M00900	Biosynthesis of phytochemical compounds	Lachnospiraceae	0	kofamscan
M00900	Biosynthesis of phytochemical compounds	Microcystaceae	0	kofamscan
M00900	Biosynthesis of phytochemical compounds	Nanosynbacteraceae	0	kofamscan
M00900	Biosynthesis of phytochemical compounds	Rhizobiaceae	0	kofamscan
M00900	Biosynthesis of phytochemical compounds	Streptococcaceae	0	kofamscan
M00900	Biosynthesis of phytochemical compounds	Streptomycetaceae	0	kofamscan
M00903	Biosynthesis of other antibiotics	Enterobacteriaceae	0	kofamscan
M00903	Biosynthesis of other antibiotics	Microcystaceae	0	kofamscan
M00905	Biosynthesis of other bacterial compounds	Rhizobiaceae	0	kofamscan
M00906	Biosynthesis of other bacterial compounds	Pelagibacteraceae	0	kofamscan
M00906	Biosynthesis of other bacterial compounds	Streptococcaceae	0	kofamscan
M00909	Other carbohydrate metabolism	Pelagibacteraceae	0.3657142857142859	kofamscan
M00915	Aromatics degradation	Rhizobiaceae	0	kofamscan
M00915	Aromatics degradation	Rhodobacteraceae	0.3333333333333333	kofamscan
M00922	Lipopolysaccharide metabolism	Rhodobacteraceae	0	kofamscan
M00922	Lipopolysaccharide metabolism	Streptococcaceae	0.8888888888888888	kofamscan
M00923	Lipopolysaccharide metabolism	Rhizobiaceae	0	kofamscan
M00929	Plant terpenoid biosynthesis	Nanosynbacteraceae	0	kofamscan
M00932	Cofactor and vitamin metabolism	Streptococcaceae	0.42857142857142855	kofamscan
M00934	Macrolide biosynthesis	Nanosynbacteraceae	0	kofamscan
M00935	Methane metabolism	Rhizobiaceae	0.4047619047619047	kofamscan
M00936	Aromatic amino acid metabolism	Bacteroidaceae	0	kofamscan
M00936	Aromatic amino acid metabolism	Streptococcaceae	0	kofamscan
M00947	Other amino acid metabolism	Bacteroidaceae	0	kofamscan
M00947	Other amino acid metabolism	Streptomycetaceae	0	kofamscan
M00950	Cofactor and vitamin metabolism	Cyanobiaceae	0.47794117647058826	kofamscan
M00958	Purine metabolism	Streptococcaceae	0.4166666666666667	kofamscan
M00968	Other carbohydrate metabolism	Streptomycetaceae	0	kofamscan
M00970	Arginine and proline metabolism	Cyanobiaceae	0	kofamscan
M00972	Arginine and proline metabolism	Pelagibacteraceae	0	kofamscan
M00973	Nitrogen metabolism	Microcystaceae	0	kofamscan
M00025	Aromatic amino acid metabolism	Microcystaceae	0.6666666666666669	anvio
M00025	Aromatic amino acid metabolism	Rhodobacteraceae	0.6574074074074077	anvio
M00037	Aromatic amino acid metabolism	Lachnospiraceae	0.25	anvio
M00135	Polyamine biosynthesis	Streptococcaceae	0.25	anvio
M00144	ATP synthesis	Cyanobiaceae	0.5642551892551892	anvio
M00144	ATP synthesis	Microcystaceae	0.7040852665852665	anvio
M00148	ATP synthesis	Pelagibacteraceae	0.25	anvio
M00169	Carbon fixation	Microcystaceae	0.5	anvio
M00576	Pathogenicity	Bacteroidaceae	0	anvio
M00576	Pathogenicity	Cyanobiaceae	0	anvio
M00576	Pathogenicity	Enterobacteriaceae	0	anvio
M00576	Pathogenicity	Lachnospiraceae	0	anvio
M00576	Pathogenicity	Microcystaceae	0	anvio
M00576	Pathogenicity	Pelagibacteraceae	0	anvio
M00576	Pathogenicity	Rhizobiaceae	0	anvio
M00576	Pathogenicity	Rhodobacteraceae	0	anvio
M00576	Pathogenicity	Streptococcaceae	0	anvio
M00641	Drug resistance	Enterobacteriaceae	0.25	anvio
M00744	Drug resistance	Microcystaceae	0.3333333333333333	anvio
M00773	Macrolide biosynthesis	Nanosynbacteraceae	0	anvio
M00775	Macrolide biosynthesis	Pelagibacteraceae	0	anvio
M00776	Macrolide biosynthesis	Streptomycetaceae	0	anvio
M00777	Macrolide biosynthesis	Cyanobiaceae	0	anvio
M00777	Macrolide biosynthesis	Enterobacteriaceae	0	anvio
M00777	Macrolide biosynthesis	Rhizobiaceae	0	anvio
M00777	Macrolide biosynthesis	Rhodobacteraceae	0	anvio
M00777	Macrolide biosynthesis	Streptomycetaceae	0	anvio
M00778	Type II polyketide biosynthesis	Bacteroidaceae	0	anvio
M00778	Type II polyketide biosynthesis	Enterobacteriaceae	0	anvio
M00778	Type II polyketide biosynthesis	Lachnospiraceae	0	anvio
M00782	Type II polyketide biosynthesis	Nanosynbacteraceae	0	anvio
M00782	Type II polyketide biosynthesis	Streptomycetaceae	0	anvio
M00785	Biosynthesis of other antibiotics	Streptomycetaceae	0	anvio
M00788	Biosynthesis of other antibiotics	Bacteroidaceae	0	anvio
M00788	Biosynthesis of other antibiotics	Enterobacteriaceae	0	anvio
M00788	Biosynthesis of other antibiotics	Lachnospiraceae	0	anvio
M00788	Biosynthesis of other antibiotics	Microcystaceae	0	anvio
M00788	Biosynthesis of other antibiotics	Rhizobiaceae	0	anvio
M00788	Biosynthesis of other antibiotics	Rhodobacteraceae	0	anvio
M00788	Biosynthesis of other antibiotics	Streptomycetaceae	0	anvio
M00796	Polyketide sugar unit biosynthesis	Bacteroidaceae	0	anvio
M00796	Polyketide sugar unit biosynthesis	Cyanobiaceae	0	anvio
M00796	Polyketide sugar unit biosynthesis	Enterobacteriaceae	0	anvio
M00796	Polyketide sugar unit biosynthesis	Lachnospiraceae	0	anvio
M00796	Polyketide sugar unit biosynthesis	Microcystaceae	0	anvio
M00796	Polyketide sugar unit biosynthesis	Rhizobiaceae	0	anvio
M00796	Polyketide sugar unit biosynthesis	Rhodobacteraceae	0	anvio
M00799	Polyketide sugar unit biosynthesis	Pelagibacteraceae	0	anvio
M00800	Polyketide sugar unit biosynthesis	Pelagibacteraceae	0	anvio
M00801	Polyketide sugar unit biosynthesis	Cyanobiaceae	0	anvio
M00801	Polyketide sugar unit biosynthesis	Enterobacteriaceae	0	anvio
M00801	Polyketide sugar unit biosynthesis	Lachnospiraceae	0	anvio
M00801	Polyketide sugar unit biosynthesis	Nanosynbacteraceae	0	anvio
M00801	Polyketide sugar unit biosynthesis	Pelagibacteraceae	0	anvio
M00801	Polyketide sugar unit biosynthesis	Streptococcaceae	0	anvio
M00803	Polyketide sugar unit biosynthesis	Cyanobiaceae	0	anvio
M00803	Polyketide sugar unit biosynthesis	Nanosynbacteraceae	0	anvio
M00803	Polyketide sugar unit biosynthesis	Pelagibacteraceae	0	anvio
M00803	Polyketide sugar unit biosynthesis	Rhizobiaceae	0	anvio
M00803	Polyketide sugar unit biosynthesis	Streptococcaceae	0	anvio
M00810	Cofactor and vitamin metabolism	Bacteroidaceae	0	anvio
M00811	Cofactor and vitamin metabolism	Bacteroidaceae	0	anvio
M00811	Cofactor and vitamin metabolism	Pelagibacteraceae	0	anvio
M00825	Enediyne biosynthesis	Rhodobacteraceae	0.5	anvio
M00848	Biosynthesis of other antibiotics	Nanosynbacteraceae	0	anvio
M00848	Biosynthesis of other antibiotics	Rhizobiaceae	0.03125	anvio
M00848	Biosynthesis of other antibiotics	Rhodobacteraceae	0.03125	anvio
M00848	Biosynthesis of other antibiotics	Streptomycetaceae	0.03125	anvio
M00851	Drug resistance	Lachnospiraceae	0	anvio
M00851	Drug resistance	Pelagibacteraceae	0	anvio
M00851	Drug resistance	Rhizobiaceae	0	anvio
M00851	Drug resistance	Rhodobacteraceae	0	anvio
M00851	Drug resistance	Streptococcaceae	0	anvio
M00851	Drug resistance	Streptomycetaceae	0	anvio
M00853	Pathogenicity	Bacteroidaceae	0	anvio
M00853	Pathogenicity	Cyanobiaceae	0	anvio
M00853	Pathogenicity	Streptococcaceae	0	anvio
M00889	Biosynthesis of other antibiotics	Bacteroidaceae	0	anvio
M00889	Biosynthesis of other antibiotics	Cyanobiaceae	0	anvio
M00889	Biosynthesis of other antibiotics	Lachnospiraceae	0	anvio
M00889	Biosynthesis of other antibiotics	Microcystaceae	0	anvio
M00889	Biosynthesis of other antibiotics	Nanosynbacteraceae	0	anvio
M00889	Biosynthesis of other antibiotics	Rhizobiaceae	0	anvio
M00889	Biosynthesis of other antibiotics	Rhodobacteraceae	0	anvio
M00889	Biosynthesis of other antibiotics	Streptococcaceae	0	anvio
M00889	Biosynthesis of other antibiotics	Streptomycetaceae	0	anvio
M00890	Biosynthesis of other antibiotics	Bacteroidaceae	0	anvio
M00890	Biosynthesis of other antibiotics	Cyanobiaceae	0	anvio
M00890	Biosynthesis of other antibiotics	Enterobacteriaceae	0	anvio
M00890	Biosynthesis of other antibiotics	Lachnospiraceae	0	anvio
M00890	Biosynthesis of other antibiotics	Rhizobiaceae	0	anvio
M00890	Biosynthesis of other antibiotics	Rhodobacteraceae	0	anvio
M00890	Biosynthesis of other antibiotics	Streptomycetaceae	0	anvio
M00893	Biosynthesis of other fungal compounds	Nanosynbacteraceae	0	anvio
M00900	Biosynthesis of phytochemical compounds	Bacteroidaceae	0	anvio
M00900	Biosynthesis of phytochemical compounds	Cyanobiaceae	0	anvio
M00900	Biosynthesis of phytochemical compounds	Enterobacteriaceae	0	anvio
M00900	Biosynthesis of phytochemical compounds	Lachnospiraceae	0	anvio
M00900	Biosynthesis of phytochemical compounds	Microcystaceae	0	anvio
M00900	Biosynthesis of phytochemical compounds	Nanosynbacteraceae	0	anvio
M00900	Biosynthesis of phytochemical compounds	Rhizobiaceae	0	anvio
M00900	Biosynthesis of phytochemical compounds	Streptococcaceae	0	anvio
M00900	Biosynthesis of phytochemical compounds	Streptomycetaceae	0	anvio
M00903	Biosynthesis of other antibiotics	Enterobacteriaceae	0	anvio
M00903	Biosynthesis of other antibiotics	Microcystaceae	0	anvio
M00906	Biosynthesis of other bacterial compounds	Pelagibacteraceae	0	anvio
M00906	Biosynthesis of other bacterial compounds	Streptococcaceae	0	anvio
M00922	Lipopolysaccharide metabolism	Streptococcaceae	0.8888888888888888	anvio
M00929	Plant terpenoid biosynthesis	Nanosynbacteraceae	0	anvio
M00934	Macrolide biosynthesis	Nanosynbacteraceae	0	anvio
M00010	Central carbohydrate metabolism	Bacteroidaceae	0.33333333333333326	microbeannotator
M00010	Central carbohydrate metabolism	Streptomycetaceae	0.7047619047619049	microbeannotator
M00012	Other carbohydrate metabolism	Enterobacteriaceae	0.8000000000000004	microbeannotator
M00012	Other carbohydrate metabolism	Lachnospiraceae	0	microbeannotator
M00015	Arginine and proline metabolism	Pelagibacteraceae	0.38541666666666674	microbeannotator
M00020	Serine and threonine metabolism	Bacteroidaceae	0.5714285714285715	microbeannotator
M00020	Serine and threonine metabolism	Pelagibacteraceae	0.6666666666666667	microbeannotator
M00024	Aromatic amino acid metabolism	Bacteroidaceae	0.3425925925925927	microbeannotator
M00024	Aromatic amino acid metabolism	Nanosynbacteraceae	0	microbeannotator
M00025	Aromatic amino acid metabolism	Streptococcaceae	0.3333333333333333	microbeannotator
M00026	Histidine metabolism	Streptococcaceae	0.6476190476190476	microbeannotator
M00037	Aromatic amino acid metabolism	Enterobacteriaceae	0	microbeannotator
M00042	Aromatic amino acid metabolism	Enterobacteriaceae	0	microbeannotator
M00045	Histidine metabolism	Rhodobacteraceae	0.9333333333333335	microbeannotator
M00056	Glycan biosynthesis	Nanosynbacteraceae	0	microbeannotator
M00056	Glycan biosynthesis	Streptomycetaceae	0	microbeannotator
M00061	Other carbohydrate metabolism	Cyanobiaceae	0	microbeannotator
M00085	Fatty acid metabolism	Rhizobiaceae	0	microbeannotator
M00085	Fatty acid metabolism	Streptomycetaceae	0	microbeannotator
M00086	Fatty acid metabolism	Bacteroidaceae	0	microbeannotator
M00086	Fatty acid metabolism	Lachnospiraceae	0	microbeannotator
M00089	Lipid metabolism	Nanosynbacteraceae	0	microbeannotator
M00091	Lipid metabolism	Lachnospiraceae	0	microbeannotator
M00091	Lipid metabolism	Microcystaceae	0	microbeannotator
M00123	Cofactor and vitamin metabolism	Cyanobiaceae	0.7107843137254901	microbeannotator
M00131	Other carbohydrate metabolism	Streptococcaceae	0	microbeannotator
M00135	Polyamine biosynthesis	Nanosynbacteraceae	0	microbeannotator
M00136	Polyamine biosynthesis	Microcystaceae	0	microbeannotator
M00149	ATP synthesis	Cyanobiaceae	0.475	microbeannotator
M00149	ATP synthesis	Pelagibacteraceae	0.6083333333333333	microbeannotator
M00156	ATP synthesis	Enterobacteriaceae	0	microbeannotator
M00156	ATP synthesis	Lachnospiraceae	0	microbeannotator
M00157	ATP synthesis	Streptococcaceae	0.7916666666666666	microbeannotator
M00159	ATP synthesis	Cyanobiaceae	0.2777777777777778	microbeannotator
M00168	Carbon fixation	Enterobacteriaceae	0.5	microbeannotator
M00171	Carbon fixation	Enterobacteriaceae	0.1428571428571429	microbeannotator
M00307	Central carbohydrate metabolism	Nanosynbacteraceae	0	microbeannotator
M00309	Central carbohydrate metabolism	Rhizobiaceae	0	microbeannotator
M00356	Methane metabolism	Lachnospiraceae	0.16666666666666666	microbeannotator
M00358	Methane metabolism	Pelagibacteraceae	0	microbeannotator
M00364	Terpenoid backbone biosynthesis	Nanosynbacteraceae	0	microbeannotator
M00364	Terpenoid backbone biosynthesis	Pelagibacteraceae	0	microbeannotator
M00365	Terpenoid backbone biosynthesis	Nanosynbacteraceae	0	microbeannotator
M00366	Terpenoid backbone biosynthesis	Rhizobiaceae	0	microbeannotator
M00378	Methane metabolism	Cyanobiaceae	0	microbeannotator
M00378	Methane metabolism	Rhodobacteraceae	0.5	microbeannotator
M00433	Lysine metabolism	Bacteroidaceae	0	microbeannotator
M00530	Nitrogen metabolism	Lachnospiraceae	0	microbeannotator
M00554	Other carbohydrate metabolism	Rhodobacteraceae	0.6666666666666666	microbeannotator
M00554	Other carbohydrate metabolism	Streptococcaceae	0.5	microbeannotator
M00555	Serine and threonine metabolism	Microcystaceae	0	microbeannotator
M00563	Methane metabolism	Rhodobacteraceae	0	microbeannotator
M00568	Aromatics degradation	Bacteroidaceae	0	microbeannotator
M00568	Aromatics degradation	Enterobacteriaceae	0.8928571428571429	microbeannotator
M00568	Aromatics degradation	Lachnospiraceae	0	microbeannotator
M00579	Carbon fixation	Nanosynbacteraceae	0	microbeannotator
M00621	Serine and threonine metabolism	Nanosynbacteraceae	0	microbeannotator
M00624	Aromatics degradation	Rhodobacteraceae	0	microbeannotator
M00631	Other carbohydrate metabolism	Cyanobiaceae	0	microbeannotator
M00632	Other carbohydrate metabolism	Lachnospiraceae	0.6071428571428571	microbeannotator
M00632	Other carbohydrate metabolism	Streptococcaceae	0.6928571428571428	microbeannotator
M00633	Central carbohydrate metabolism	Lachnospiraceae	0	microbeannotator
M00633	Central carbohydrate metabolism	Rhizobiaceae	0	microbeannotator
M00639	Drug resistance	Enterobacteriaceae	0	microbeannotator
M00642	Drug resistance	Bacteroidaceae	0	microbeannotator
M00642	Drug resistance	Microcystaceae	0	microbeannotator
M00704	Drug resistance	Streptomycetaceae	0	microbeannotator
M00705	Drug resistance	Streptococcaceae	0.75	microbeannotator
M00741	Other carbohydrate metabolism	Lachnospiraceae	0	microbeannotator
M00741	Other carbohydrate metabolism	Microcystaceae	0	microbeannotator
M00745	Drug resistance	Enterobacteriaceae	0.6078431372549021	microbeannotator
M00769	Drug resistance	Streptomycetaceae	0	microbeannotator
M00779	Type II polyketide biosynthesis	Microcystaceae	0	microbeannotator
M00779	Type II polyketide biosynthesis	Rhodobacteraceae	0	microbeannotator
M00781	Type II polyketide biosynthesis	Rhizobiaceae	0	microbeannotator
M00790	Biosynthesis of other bacterial compounds	Pelagibacteraceae	0	microbeannotator
M00811	Cofactor and vitamin metabolism	Streptomycetaceae	0.25	microbeannotator
M00824	Enediyne biosynthesis	Streptomycetaceae	0.5580357142857143	microbeannotator
M00830	Enediyne biosynthesis	Cyanobiaceae	0	microbeannotator
M00832	Enediyne biosynthesis	Rhodobacteraceae	0.2	microbeannotator
M00837	Biosynthesis of other bacterial compounds	Microcystaceae	0.1	microbeannotator
M00838	Biosynthesis of other bacterial compounds	Microcystaceae	0.1	microbeannotator
M00854	Other carbohydrate metabolism	Bacteroidaceae	0.3333333333333334	microbeannotator
M00854	Other carbohydrate metabolism	Nanosynbacteraceae	0.33333333333333337	microbeannotator
M00862	Sterol biosynthesis	Rhodobacteraceae	0	microbeannotator
M00862	Sterol biosynthesis	Streptomycetaceae	0	microbeannotator
M00875	Biosynthesis of other bacterial compounds	Enterobacteriaceae	0.2857142857142857	microbeannotator
M00877	Biosynthesis of other antibiotics	Rhizobiaceae	0	microbeannotator
M00881	Cofactor and vitamin metabolism	Cyanobiaceae	0.6	microbeannotator
M00881	Cofactor and vitamin metabolism	Pelagibacteraceae	0.5	microbeannotator
M00883	Cofactor and vitamin metabolism	Microcystaceae	0.3333333333333334	microbeannotator
M00899	Cofactor and vitamin metabolism	Pelagibacteraceae	0.3541666666666667	microbeannotator
M00905	Biosynthesis of other bacterial compounds	Rhizobiaceae	0	microbeannotator
M00909	Other carbohydrate metabolism	Pelagibacteraceae	0.3657142857142859	microbeannotator
M00915	Aromatics degradation	Rhizobiaceae	0	microbeannotator
M00915	Aromatics degradation	Rhodobacteraceae	0.3333333333333333	microbeannotator
M00922	Lipopolysaccharide metabolism	Rhodobacteraceae	0	microbeannotator
M00923	Lipopolysaccharide metabolism	Rhizobiaceae	0	microbeannotator
M00932	Cofactor and vitamin metabolism	Streptococcaceae	0.42857142857142855	microbeannotator
M00935	Methane metabolism	Rhizobiaceae	0.38095238095238093	microbeannotator
M00936	Aromatic amino acid metabolism	Bacteroidaceae	0	microbeannotator
M00936	Aromatic amino acid metabolism	Streptococcaceae	0	microbeannotator
M00947	Other amino acid metabolism	Bacteroidaceae	0	microbeannotator
M00947	Other amino acid metabolism	Streptomycetaceae	0	microbeannotator
M00950	Cofactor and vitamin metabolism	Cyanobiaceae	0.47794117647058826	microbeannotator
M00958	Purine metabolism	Streptococcaceae	0.4166666666666667	microbeannotator
M00968	Other carbohydrate metabolism	Streptomycetaceae	0	microbeannotator
M00970	Arginine and proline metabolism	Cyanobiaceae	0	microbeannotator
M00972	Arginine and proline metabolism	Pelagibacteraceae	0	microbeannotator
M00973	Nitrogen metabolism	Microcystaceae	0	microbeannotator
