## Supplementary Table 4 for "Adaptive adjustment of significance thresholds produces large gains in microbial gene annotations and metabolic insights"

family	frac_anvio_higher	frac_ma_higher
Nanosynbacteraceae	0.3786407766990291	0.13592233009708737
Pelagibacteraceae	0.23076923076923078	0.12393162393162394
Bacteroidaceae	0.19615384615384615	0.14615384615384616
Lachnospiraceae	0.18631178707224336	0.1482889733840304
Cyanobiaceae	0.1652892561983471	0.15289256198347106
Streptomycetaceae	0.15743440233236153	0.11661807580174927
Microcystaceae	0.1519434628975265	0.12367491166077739
Streptococcaceae	0.12149532710280374	0.13551401869158877
Rhizobiaceae	0.11890243902439024	0.13109756097560976
Rhodobacteraceae	0.11676646706586827	0.11676646706586827
Enterobacteriaceae	0.049342105263157895	0.125
